# Oxamniquine resistance alleles are widespread in Old World *Schistosoma mansoni* and predate drug deployment

**DOI:** 10.1101/657056

**Authors:** Frédéric D. Chevalier, Winka Le Clec’h, Marina McDew-White, Vinay Menon, Meghan A. Guzman, Stephen P. Holloway, Xiaohang Cao, Alexander B. Taylor, Safari Kinung’hi, Anouk N. Gouvras, Bonnie L. Webster, Joanne P. Webster, Aidan M. Emery, David Rollinson, Amadou Garba Djirmay, Khalid M. Al Mashikhi, Salem Al Yafae, Mohamed A. Idris, Hélène Moné, Gabriel Mouahid, P. John Hart, Philip T. LoVerde, Timothy JC. Anderson

**Affiliations:** Texas Biomedical Research Institute, San Antonio, Texas, USA; Departments of Pathology University of Texas Health Science Center at San Antonio, San Antonio, Texas, USA; Biochemistry & Structural Biology, University of Texas Health Science Center at San Antonio, San Antonio, Texas, USA; X-ray Crystallography Core Laboratory, University of Texas Health Science Center at San Antonio, San Antonio, Texas, USA; National Institute for Medical Research, Mwanza, United Republic of Tanzania; London Centre for Neglected Tropical Disease Research (LCNDTR), Imperial Collge, London, United Kingdom; Wolfson Wellcome Biomedical Laboratories, Natural History Museum, London, United Kingdom; Centre for Emerging, Endemic and Exotic Diseases (CEEED), Royal Veterinary College, University of London, United Kingdom; Réseau International Schistosomiases Environnemental Aménagement et Lutte (RISEAL), Niamey, Niger; World Health Organization, Geneva, Switzerland; Directorate General of Health Services, Dhofar Governorate, Salalah, Sultanate of Oman; Sultan Qaboos University, Muscat, Sultanate of Oman; Host-Pathogen-Environment Interactions laboratory, University of Perpignan, France

## Abstract

Do mutations required for adaptation occur *de novo*, or are they segregating within populations as standing genetic variation? This question is key to understanding adaptive change in nature, and has important practical consequences for the evolution of drug resistance. We provide evidence that alleles conferring resistance to oxamniquine (OXA), an antischistosomal drug, are widespread in natural parasite populations under minimal drug pressure and predate OXA deployment. OXA has been used since the 1970s to treat *Schistosoma mansoni* infections in the New World where *S. mansoni* established during the slave trade. Recessive loss-of-function mutations within a parasite sulfotransferase (SmSULT-OR) underlie resistance, and several verified resistance mutations, including a deletion (p.E142del), have been identified in the New World. Here we investigate sequence variation in *SmSULT-OR* in *S. mansoni* from the Old World, where OXA has seen minimal usage. We sequenced exomes of 204 *S. mansoni* parasites from West Africa, East Africa and the Middle East, and scored variants in *SmSULT-OR* and flanking regions. We identified 39 non-synonymous SNPs, 4 deletions, 1 duplication and 1 premature stop codon in the *SmSULT-OR* coding sequence, including one confirmed resistance deletion (p.E142del). We expressed recombinant proteins and used an *in vitro* OXA activation assay to functionally validate the OXA-resistance phenotype for four predicted OXA-resistance mutations. Three aspects of the data are of particular interest: (i) segregating OXA-resistance alleles are widespread in Old World populations (4.29 – 14.91% frequency), despite minimal OXA usage, (ii) two OXA-resistance mutations (p.W120R, p.N171IfsX28) are particularly common (>5%) in East African and Middle-Eastern populations, (iii) the p.E142del allele has identical flanking SNPs in both West Africa and Puerto Rico, suggesting that parasites bearing this allele colonized the New World during the slave trade and therefore predate OXA deployment. We conclude that standing variation for OXA resistance is widespread in *S. mansoni*.

**AUTHOR SUMMARY:** It has been argued that drug resistance is unlikely to spread rapidly in helminth parasites infecting humans. This is based, at least in part, on the premise that resistance mutations are rare or absent within populations prior to treatment, and take a long time to reach appreciable frequencies because helminth parasite generation time is long. This argument is critically dependent on the starting frequency of resistance alleles – if high levels of “standing variation” for resistance are present prior to deployment of treatment, resistance may spread rapidly. We examined frequencies of oxamniquine resistance alleles present in *Schistosoma mansoni* from Africa and the Middle East where oxamniquine has seen minimal use. We found that oxamniquine resistance alleles are widespread in the Old World, ranging from 4.29% in the Middle East to 14.91% in East African parasite populations. Furthermore, we show that resistance alleles from West African and the Caribbean schistosomes share a common origin, suggesting that these alleles travelled to the New World with *S. mansoni* during the transatlantic slave trade. Together, these results demonstrate extensive standing variation for oxamniquine resistance. Our results have important implications for both drug treatment policies and drug development efforts, and demonstrate the power of molecular surveillance approaches for guiding helminth control.
