## Supplementary material for "Oxamniquine resistance alleles are widespread in Old World *Schistosoma mansoni* and predate drug deployment": supp. table 1

### Sheet: README
Sequencing library
This table gives detailed information about the exome capture libraries.
Description of column headers:
Sample	Sample name
Mean read depth (bait region)	Mean read depth in the bait regions (i.e. the regions targeted for capture)
Median read depth (bait region)	Median read depth in the bait regions (i.e. the regions targeted for capture)
Total reads	Total number of reads in each library
Mapped reads	Total number of mapped reads in each library
% Mapped reads	Relative number of mapped reads to total number of reads for each library
Paired reads	Total number of paired reads among the mapped reads
Singletons	Total number of single reads among the mapped reads
Duplicates	Total number of duplicated reads among the mapped reads
Capture efficiency (%)	Proportion of mapped reads to the expected bait regions
N.B.: For more information regarding bait regions, please see Chevalier et al. 2014 (doi: 10.1186/1471-2164-15-617).
N.B.: The last sample (HR9) was whole genome sequenced and added to the list for completeness.
SmSULT-OR locus
This table gives detailed information about the SmSULT-OR locus for each library. Because of exome capture, the information relates to the exons and coding sequence (CDS)
Description of column headers:
Sample	Sample name
Exons mean read depth	Mean read depth of the two exons of the gene
Exons median read depth	Median read depth of the two exons of the gene
Exons coverage (%)	Percentage of the exons length covered by the reads in each library
CDS mean read depth	Mean read depth of the CDS
CDS median read depth	Median read depth of the CDS
CDS coverage (%)	Percentage of the CDS length covered by the reads in each library
N.B.: The last sample (HR9) was whole genome sequenced and added to the list for completeness.

### Sheet: Sequencing library
Sample	Mean read depth (bait regions)	Median read depth (bait regions)	Total reads	Mapped reads	% Mapped reads	Paired reads	Singletons	Duplicates	Capture efficiency (%)
Sm.OM_She-OD1	9.443	7	3005816	1979419	65	1802916	7299	62562	96.88
Sm.OM_She-OD2	13.64	11	3300499	2868963	86	2700460	5724	74114	99.05
Sm.OM_She-OD5	39.96	27	9829869	8837619	89	8203456	18142	317784	99.61
Sm.OM_She-OD6	38.16	31	9860685	9061576	91	8284248	15011	333185	99.72
Sm.OM_Sig1-ONc3	6.818	3	896802	651879	72	581286	1343	23138	51.37
Sm.OM_Sig1-ONc4	59.19	44	14723804	13698087	93	12887466	24909	482679	99.68
Sm.OM_Sig2-ONc10	24.12	13	5682397	4758423	83	4514142	13030	165147	97.26
Sm.OM_Sig2-ONc11	63.56	12	13347682	11623900	87	10857340	16844	438426	89.6
Sm.OM_Sig2-ONc5	61.63	45	14721234	13280571	90	12731866	17433	455342	99.69
Sm.OM_Sig2-ONc6	25.4	11	5441285	4875565	89	4576094	9528	123463	94.73
Sm.OM_Sig2-ONc7	66.02	48	14948172	14319237	95	13648102	14259	435199	99.7
Sm.OM_Sig2-ONc8	95.87	14	14725801	14367324	97	13435346	15507	686152	74.39
Sm.OM_Sig2-ONc9	36.99	27	8013765	7751831	96	7417272	8856	212257	99.52
Sm.OM_Sig-ON5	60.47	35	15742547	14102448	89	13109492	31285	348134	99.55
Sm.OM_Tib-H11	62.31	49	14427269	13676983	94	12961830	13970	391834	99.75
Sm.OM_Tib-H1F	49.04	40	12400386	10987435	88	10342978	20425	266175	99.73
Sm.OM_Tib-H1M	63.29	54	15703254	14602661	92	13760366	20131	337341	99.75
Sm.OM_Tib-H2	38.51	31	9074798	8344134	91	7896398	13788	230034	99.7
Sm.OM_Tib-H6	41.1	33	9097678	8729833	95	8293314	8097	218421	99.69
Sm.OM_Tib-H8	49.94	40	12675050	10879577	85	10308208	17439	314066	99.73
Sm.OM_Tib-H9	30.45	25	6378235	6303040	98	6021172	9301	159908	99.62
Sm.OM_Tib-ON1	67.26	42	18242783	16683302	91	14537718	42827	491165	99.66
Sm.OM_Tib-ON10	66.76	46	16539485	15212823	91	14413482	30028	451431	99.69
Sm.OM_Tib-ON11	63.37	52	15914287	14430903	90	13645112	34148	379403	99.7
Sm.OM_Tib-ON12	69.38	58	17887413	16189682	90	15239028	44819	413637	99.74
Sm.OM_Tib-ON13	27.75	23	6300620	5894046	93	5595872	15072	148609	99.57
Sm.OM_Tib-ON14	54.81	39	14709539	13026757	88	11924920	43132	368457	99.67
Sm.OM_Tib-ON15	62.65	53	14954150	14400848	96	13651626	27676	353579	99.71
Sm.OM_Tib-ON16	43.24	31	11119652	10069603	90	9351502	20589	236568	99.59
Sm.OM_Tib-ON17	40.19	23	10118750	8658442	85	7986042	19384	255931	98.68
Sm.OM_Tib-ON18	49.77	42	12771429	10889925	85	10440252	25324	333082	99.68
Sm.OM_Tib-ON2	68.96	57	16362603	15778631	96	14730198	27652	403670	99.74
Sm.OM_Tib-ON6	51.09	32	12602314	11667016	92	10950880	33940	318790	99.47
Sm.OM_Tib-ON7	79.7	66	17852509	17329565	97	16620494	29504	516909	99.72
Sm.OM_Tib-ON8	83.28	68	19958528	18445963	92	17567524	38739	596341	99.73
Sm.OM_Tib-ON9	20.15	14	4434697	4132163	93	3947448	10908	93018	99
Sm.OM_Tib-T1	69.69	58	16641052	15780800	94	14752062	16384	398649	99.73
Sm.OM_Tib-T10	96.49	71	22097979	21100915	95	20097064	27154	736552	99.76
Sm.OM_Tib-T11	77.1	63	17701335	17438337	98	16356638	17158	372948	99.79
Sm.OM_Tib-T12	35.94	29	7867069	7640041	97	7198932	15922	159477	99.66
Sm.OM_Tib-T13	58.04	49	14186857	12564912	88	11916212	51887	382050	99.77
Sm.OM_Tib-T14F	70.33	50	16430374	15601245	94	14477162	20449	452218	99.72
Sm.OM_Tib-T14M	96.61	82	21877201	21114614	96	20005182	23629	672409	99.74
Sm.OM_Tib-T15F	66.56	55	17137722	15113059	88	14173150	37415	414214	99.77
Sm.OM_Tib-T15M	55.77	48	12459156	12031284	96	11473030	25366	256390	99.74
Sm.OM_Tib-T16F	68.26	56	15879923	14997369	94	14069084	24402	459026	99.77
Sm.OM_Tib-T16M	79.33	67	17674850	17325444	98	16374088	17250	493455	99.73
Sm.OM_Tib-T17F	55.58	45	12996768	12480064	96	11690654	17562	343336	99.74
Sm.OM_Tib-T17M	62.48	52	14123171	13577664	96	12837222	14757	318994	99.75
Sm.OM_Tib-T18F	50.06	41	12625799	11048099	87	10398752	17284	285146	99.73
Sm.OM_Tib-T18M	59.58	50	14204503	13784761	97	12846336	12250	387689	99.74
Sm.OM_Tib-T19	56.38	47	13930022	12829058	92	12027018	14800	345432	99.76
Sm.OM_Tib-T20	53.86	45	12890199	12398785	96	11541090	13316	277867	99.74
Sm.OM_Tib-T21F	53.34	44	11959652	11780008	98	11010282	9390	282629	99.72
Sm.OM_Tib-T21M	42.68	36	9838610	9175714	93	8699234	12302	229534	99.71
Sm.OM_Tib-T22	73.57	61	18114197	15554691	85	14966020	29772	576971	99.76
Sm.OM_Tib-T23F	46.11	37	10931822	9719612	88	9314950	15888	234046	99.71
Sm.OM_Tib-T23M	54.86	46	12210390	11864682	97	11356008	12340	262211	99.71
Sm.OM_Tib-T24	28.14	21	6326062	5781348	91	5552978	8024	117492	99.41
Sm.OM_Tib-T25	42.21	34	9075443	8803157	96	8457052	16168	233490	99.66
Sm.OM_Tib-T26	50.11	41	11317354	10615460	93	10230818	13046	319813	99.73
Sm.OM_Tib-T27F	111.7	87	25946052	24883063	95	23860848	26145	746483	99.76
Sm.OM_Tib-T27M	62.68	53	13908843	13736184	98	13059070	11047	313863	99.75
Sm.OM_Tib-T28	50.15	42	12881697	11001722	85	10450212	19473	292362	99.73
Sm.OM_Tib-T29	67.44	54	15251834	14731118	96	13957348	15378	393758	99.75
Sm.OM_Tib-T30	74.03	62	17168494	16305570	94	15477684	19200	457173	99.73
Sm.OM_Tib-T31	76.35	62	18478804	17425003	94	16403286	19291	439696	99.76
Sm.OM_Tib-T32	56.52	47	13344089	12076622	90	11485574	25683	378549	99.74
Sm.OM_Tib-T33	63.1	53	14279880	13876706	97	13195334	14226	346458	99.76
Sm.OM_Tib-T34	41.43	34	9356935	8893460	95	8408084	14119	200180	99.67
Sm.OM_Tib-T35	52.02	43	11736400	11389802	97	10778604	12324	313152	99.73
Sm.OM_Tib-T37	75.03	63	17343331	16592306	95	15762656	17237	457954	99.75
Sm.OM_Tib-T3F	56.01	46	13076046	12519131	95	11719196	16545	426631	99.76
Sm.OM_Tib-T3M	70.13	59	16689612	15368981	92	14515832	20075	528405	99.77
Sm.OM_Tib-T4	102.3	86	23113216	22584364	97	21300826	34600	766667	99.78
Sm.OM_Tib-T5F	54.61	44	12520247	11468420	91	10884040	13653	385021	99.75
Sm.OM_Tib-T5M	72.48	62	16800391	15325980	91	14661204	23481	448241	99.75
Sm.OM_Tib-T7	94.32	76	20433003	20265061	99	19264006	16488	587064	99.74
Sm.OM_Tib-T8F	79.19	66	17824859	17339457	97	16471546	21752	560203	99.77
Sm.OM_Tib-T8M	62.25	53	16087796	13715048	85	13095252	45642	452516	99.76
Sm.OM_Tib-T9F	42.64	34	9175917	8957119	97	8515238	9258	252438	99.7
Sm.OM_Tib-T9M	88.94	75	20722174	19593948	94	18708082	30724	627275	99.77
Sm.OM_WA-OD12	84.48	71	21432802	18819324	87	17713024	38012	713030	99.76
Sm.OM_WA-OD13	51.33	43	13218297	11699598	88	10991490	30893	463370	99.75
Sm.OM_WA-OD14	44.31	37	13340159	9565339	71	9107832	30184	354159	99.72
Sm.OM_WA-OD15	73.39	63	19442219	16042302	82	15287484	43879	651418	99.77
Sm.OM_WA-OD16	51.84	44	14479308	11433263	78	10921092	31989	406313	99.74
Sm.OM_WA-OD17	66.25	47	19345342	15073200	77	14142284	46596	517297	99.75
Sm.OM_WD1-ON19	43.46	36	10053150	9378255	93	8960082	18513	212192	99.67
Sm.OM_WD3-ON3	73.25	58	17205071	16614364	96	15323704	30263	453527	99.74
Sm.OM_WD3-ON4	67.22	57	15650113	14945898	95	14092084	40649	456141	99.71
Sm.OM_WD3-ONc1	31.53	16	7446909	6713823	90	6111390	9528	201340	94.6
Sm.OM_WD3-ONc2	63.24	46	16057011	15022928	93	13815344	20407	515802	99.71
Sm.OM_Zee-OD10	46.84	39	12692259	10585570	83	9849824	33721	286023	99.72
Sm.OM_Zee-OD11	72.63	61	21376267	17331873	81	16118260	41552	673259	99.76
Sm.OM_Zee-OD19	59.92	49	16161486	13517175	83	12696620	34863	427193	99.75
Sm.OM_Zee-OD21	38.61	33	10258383	8510543	82	8049644	22844	206614	99.71
Sm.OM_Zee-OD22	41.32	35	9739452	9030987	92	8588210	21603	224362	99.71
Sm.OM_Zee-OD23	40.31	32	12037966	9213187	76	8502706	33905	263316	99.7
Sm.OM_Zee-OD24	51.16	44	13408854	11446955	85	10788912	35439	316671	99.73
Sm.OM_Zee-OD25	52.31	45	12859786	11392013	88	10848488	26417	324305	99.73
Sm.OM_Zee-OD26	41.89	36	9387102	9266523	98	8792934	22043	210324	99.71
Sm.OM_Zee-OD27	56.73	49	12934859	12635447	97	12095108	19898	413924	99.75
Sm.OM_Zee-OD28	65.82	56	16610812	14779730	88	14126526	29678	414633	99.75
Sm.OM_Zee-OD29	74.49	62	18764886	18485312	98	16973876	35232	451675	99.75
Sm.OM_Zee-OD3	10	8	3440801	2162225	62	2009210	10258	90401	98.32
Sm.OM_Zee-OD30	60.18	51	14981905	14238111	95	13208750	31372	361002	99.75
Sm.OM_Zee-OD31	55.93	47	13303839	12479253	93	11691676	23176	316565	99.75
Sm.OM_Zee-OD4	35.86	29	9438048	7837988	83	7386162	17000	322467	99.68
Sm.OM_Zee-OD7	55.27	45	14876590	12972392	87	12082294	27696	461073	99.71
Sm.OM_Zee-OD8	37.79	31	10660433	8956101	84	8301764	20402	293535	99.72
Sm.OM_Zee-OD9	69.51	58	18906497	16145889	85	15157724	40274	566050	99.76
Sm.NE_Di158.1	151.7	80	36624656	35775644	97	32713096	58464	2098864	99.76
Sm.NE_Di186.1	63.89	28	14987579	14341739	95	13076540	23366	830849	99.1
Sm.NE_Di238.1	77.16	52	19054914	18824312	98	17159138	56996	402120	99.74
Sm.NE_Di297.1	55.16	34	13806786	13087737	94	11930130	53743	344014	99.69
Sm.NE_Di297.2	65.19	35	17114106	15790645	92	14282358	227099	333095	99.61
Sm.NE_Di68.2	35.12	17	8079125	7736899	95	7063570	21346	166250	98.29
Sm.NE_Na376.2	90.62	55	23337608	21853172	93	19514852	243186	480721	99.74
Sm.NE_Na381.1	84.25	42	20294269	19396814	95	17530614	38719	1117295	99.59
Sm.NE_Na39.1	165.3	51	42201453	41261389	97	36087202	91372	2521723	99.44
Sm.NE_Na40.1	78.48	57	19287863	19155987	99	17481432	57280	432499	99.79
Sm.SN_Nd103.1	120.5	86	28618586	28012805	97	25734742	63209	925929	99.78
Sm.SN_Nd109.1	219.5	162	52671171	51334834	97	47560264	82381	2758861	99.81
Sm.SN_Nd114.1	120.9	88	29222853	29042488	99	26643550	90511	723977	99.8
Sm.SN_Nd115.1	188.2	128	51474969	46380763	90	41825920	225734	2048449	99.83
Sm.SN_Nd18.1	54.5	40	12831481	12502831	97	11682770	40466	284343	99.71
Sm.SN_Nd22.1	138.3	105	34189381	33556107	98	30737602	71980	1096908	99.81
Sm.SN_Nd24.1	108.9	65	26212899	25510908	97	23116520	67165	842844	99.76
Sm.SN_Nd25.1	129.6	62	31116555	30458707	97	27605614	79516	1212468	99.58
Sm.SN_Nd34.1	126.1	69	30807434	29733602	96	26772496	75074	1026290	99.75
Sm.SN_Nd43.1	68.33	25	16927624	15795928	93	14202040	37250	825503	98.55
Sm.SN_Nd47.1	79.3	42	19309037	18465775	95	16955100	45282	574913	99.65
Sm.SN_Nd50.1	70.55	49	17310303	17152653	99	15769170	58928	415495	99.74
Sm.SN_Nd5.1	53.48	34	14463280	12777451	88	11708460	186067	256432	99.67
Sm.SN_Nd5.2	101.4	66	25725633	24894514	96	22827256	325307	545702	99.77
Sm.SN_Nd54.1	130.7	93	30993130	30757996	99	27892722	63402	975182	99.79
Sm.SN_Nd56.1	100.2	78	23833194	23445423	98	21306982	60241	843506	99.8
Sm.SN_Nd77.1	113.6	81	27057130	26337174	97	24015510	40110	1309189	99.79
Sm.SN_Nd79.1	110.5	57	28064958	27039425	96	24265102	47775	1422586	99.66
Sm.SN_Nd90.1	70.53	43	17137132	16119337	94	14664272	41027	498569	99.66
Sm.SN_Nd9.1	49.81	29	13141857	11597857	88	10713956	126810	242860	99.61
Sm.SN_Te26.1	32.36	14	7912233	7028264	88	6387078	12227	342671	97.2
Sm.SN_Te3.1	114.5	50	28275276	27488783	97	24267770	64789	901448	99.61
Sm.SN_Te49.1	87.89	17	19650478	18450305	93	16806510	32821	1520076	95.69
Sm.SN_Te55.1	103	45	25686658	24241601	94	21880544	40943	1634130	99.48
Sm.SN_Te68.1	120.3	52	28708776	27756277	96	24982416	50917	1659535	99.66
Sm.TZ_009.10.1	111.6	50	25798662	25419182	98	23340898	75658	778686	99.7
Sm.TZ_009.1.1	41.13	30	10584471	8990428	84	8401922	30943	472062	99.61
Sm.TZ_009.2.2	28.25	22	6322519	6285705	99	5908458	18458	108142	99.57
Sm.TZ_009.3.1	38	30	9122703	8591267	94	8026216	26198	154674	99.67
Sm.TZ_009.4.2	61.84	29	14336010	13867259	96	12681806	44233	398843	99.45
Sm.TZ_009.5.2	52.42	24	12072285	11756999	97	10697666	34578	270333	99.02
Sm.TZ_009.6.1	25.97	20	6001101	5932580	98	5457864	19447	94657	99.52
Sm.TZ_009.7.1	59.91	45	14570100	14433095	99	13250586	41663	245158	99.73
Sm.TZ_009.8.2	32.86	25	7832169	7306500	93	6876540	20661	137371	99.6
Sm.TZ_009.9.1	43.91	32	10251144	10078273	98	9338040	26905	175516	99.63
Sm.TZ_055.10.1	30.9	22	8159874	6971278	85	6438978	21772	466519	99.54
Sm.TZ_055.1.3	177.2	118	45681080	43359243	94	39298320	149247	2865221	99.79
Sm.TZ_055.2.1	32.48	17	7579410	6829958	90	6421950	17424	413324	98.06
Sm.TZ_055.3.2	56.82	26	15207136	13067119	85	11957912	37301	844909	99.42
Sm.TZ_055.5.1	88.24	67	21629821	20835338	96	19169580	66291	1250510	99.75
Sm.TZ_055.6.1	67.01	35	20931916	15604504	74	14561928	60826	1500279	99.44
Sm.TZ_055.7.1	91.87	72	22090902	21471168	97	20062472	61804	1476274	99.78
Sm.TZ_055.8.1	76.81	44	19556634	17743474	90	16388354	55042	1185908	99.68
Sm.TZ_074N.10.2	25.54	20	6724942	6127801	91	5624272	23975	144933	99.59
Sm.TZ_074N.1.2	43.42	23	9889954	9576570	96	8875358	29910	259756	99.36
Sm.TZ_074N.2.2	33.73	25	7903138	7610310	96	7082966	21386	165136	99.59
Sm.TZ_074N.3.2	65.31	46	15234739	14864273	97	13856430	48532	402719	99.69
Sm.TZ_074N.4.1	56.44	43	13467285	12985659	96	12008236	43486	321324	99.73
Sm.TZ_074N.6.3	58.04	47	14305999	13925251	97	12765090	48800	331999	99.76
Sm.TZ_074N.7.2	46.13	36	11501207	10859284	94	10013250	36525	215091	99.69
Sm.TZ_074N.8.1	33.05	23	8031182	7584963	94	6966818	25825	419519	99.42
Sm.TZ_074N.9.1	43.28	17	9880854	9431400	95	8728312	31794	542874	97.62
Sm.TZ_077.2.1	101.6	84	24641871	24079601	97	22223696	76308	627359	99.76
Sm.TZ_077.3.1	42.51	31	10295148	9829594	95	9108530	29768	253704	99.64
Sm.TZ_077.4.2	23.05	13	6050383	5006433	82	4698780	16428	266440	98.33
Sm.TZ_077.5.1	45.35	36	10716889	10107620	94	9446078	28633	607442	99.69
Sm.TZ_077.6.1	32.7	23	7742829	7278477	94	6809992	18956	407732	99.45
Sm.TZ_077.7.3	58.65	35	15626561	14535448	93	13134790	42681	871231	99.61
Sm.TZ_077.8.1	65.46	49	16116579	15178786	94	14042424	43867	843680	99.73
Sm.TZ_077.9.2	93.66	74	23182993	21174934	91	19817498	63847	1553222	99.76
Sm.TZ_086.1.1	58.45	37	13498913	13164068	97	12380070	36565	270834	99.65
Sm.TZ_086.2.3	111.7	72	27736093	27336386	98	24669760	85685	808078	99.77
Sm.TZ_086.3.1	148.1	99	39335367	35874226	91	32887208	102097	2515387	99.77
Sm.TZ_086.4.2	57.7	42	14235624	14040673	98	12628788	52413	296184	99.76
Sm.TZ_086.5.1	107.1	85	26592586	25637935	96	23495502	83657	1483978	99.79
Sm.TZ_086.6.1	81.71	62	19253140	18535511	96	17276110	54891	1029366	99.75
Sm.TZ_086.7.1	82.17	48	19692085	19095249	96	17662590	56530	523096	99.67
Sm.TZ_086.8.1	59.75	40	15324240	14271771	93	13039046	49585	375441	99.69
Sm.TZ_134.1.1	83.35	65	20207095	19509632	96	18002680	62687	1043885	99.77
Sm.TZ_134.2.2	50.94	21	12990913	11277428	86	10288042	40107	354516	98.38
Sm.TZ_134.4.1	41.17	25	9766557	9162587	93	8536200	27754	501292	99.42
Sm.TZ_134.5.1	33.67	24	8370447	7489763	89	7016062	21906	314644	99.51
Sm.TZ_134.6.1	75.76	40	18394393	16865479	91	15723240	51306	1022816	99.59
Sm.TZ_141.10.1	16.69	11	3968942	3595613	90	3322920	11501	83394	98.34
Sm.TZ_141.1.1	22.74	17	5467808	5208361	95	4815262	19575	90218	99.4
Sm.TZ_141.3.1	93.92	51	23404685	21511678	91	19924480	70959	1335518	99.68
Sm.TZ_141.4.2	37.85	22	12433142	8923956	71	8237956	48936	664176	99.04
Sm.TZ_141.5.3	40.62	30	10919729	10238873	93	9361218	36170	196077	99.64
Sm.TZ_141.6.1	32.88	20	8038177	7326943	91	6800966	20974	401107	99.1
Sm.TZ_141.7.1	27.02	20	6853395	6053389	88	5649326	29368	315097	99.35
Sm.TZ_141.8.1	33.14	26	8014679	7485054	93	6918794	29599	160036	99.69
Sm.TZ_141.9.2	19.02	11	5078281	4023490	79	3778418	15341	264963	97.55
HR9	34.69	30	170450554	160646528	94	151365600	2448834	5253519	NA

### Sheet: SmSULT-OR locus
Sample	Exons mean read depth	Exons median read depth	Exons coverage (%)	CDS mean read depth	CDS median read depth	CDS coverage (%)
Sm.OM_She-OD1	5.72601	5	82.9296	6.04977	6	83.0749
Sm.OM_She-OD2	9.27647	10	78.4314	9.84411	10	77.907
Sm.OM_She-OD5	27.2733	26	87.7739	29.271	28	86.3049
Sm.OM_She-OD6	31.4962	30	91.1188	33.5179	33	90.0517
Sm.OM_Sig-ON5	61.5839	48	98.9619	65.8928	57	98.8372
Sm.OM_Sig1-ONc3	2.24007	2	63.8985	2.22777	2	59.5607
Sm.OM_Sig1-ONc4	73.7835	72	99.0773	76.8081	80	98.9664
Sm.OM_Sig2-ONc10	15.1321	13	82.9296	16.9137	15	80.8786
Sm.OM_Sig2-ONc11	115.987	123	98.9619	117.827	124	98.8372
Sm.OM_Sig2-ONc5	61.2242	48	97.2318	65.776	62	96.8992
Sm.OM_Sig2-ONc6	6.01013	5	79.7001	6.01013	5	89.2765
Sm.OM_Sig2-ONc7	56.8091	48	99.0773	60.3329	53	98.9664
Sm.OM_Sig2-ONc8	46.8814	28	89.504	52.2928	43	88.2429
Sm.OM_Sig2-ONc9	37.8928	43	98.9619	40.4732	46	98.8372
Sm.OM_Tib-H11	42.8647	49	99.7693	44.8782	55	99.7416
Sm.OM_Tib-H1F	27.3242	28	97.1165	28.3097	30	96.77
Sm.OM_Tib-H1M	41.2687	42	100	43.0452	45	100
Sm.OM_Tib-H2	26.1476	26	89.8501	28.2624	28	88.6305
Sm.OM_Tib-H6	39.8696	33	85.8131	43.914	38	84.1085
Sm.OM_Tib-H8	31.7146	30	95.3864	33.3801	33	94.832
Sm.OM_Tib-H9	19.8876	16	90.3114	21.4565	17	89.1473
Sm.OM_Tib-ON1	27.1948	26	98.2699	28.2912	27	98.062
Sm.OM_Tib-ON10	55.0023	40	98.6159	58.7152	47.5	98.4496
Sm.OM_Tib-ON11	51.1166	51.5	98.9619	54.0706	57	98.8372
Sm.OM_Tib-ON12	47.0303	49	98.9619	49.4288	50	98.8372
Sm.OM_Tib-ON13	26.0224	24	92.5029	27.8759	26	91.6021
Sm.OM_Tib-ON14	51.62	50	98.9619	53.8327	52	98.8372
Sm.OM_Tib-ON15	45.2051	47	98.9619	47.4039	52	98.8372
Sm.OM_Tib-ON16	22.2494	24	98.9619	23.6144	26	98.8372
Sm.OM_Tib-ON17	21.2975	23	93.4256	22.4477	24	92.6357
Sm.OM_Tib-ON18	35.7774	31	94.8097	38.6022	36	94.186
Sm.OM_Tib-ON2	51.5594	53.5	98.9619	54.3647	57	98.8372
Sm.OM_Tib-ON6	48.3065	53.5	98.9619	50.7451	56	98.8372
Sm.OM_Tib-ON7	48.0315	43.5	98.9619	50.0288	46	98.8372
Sm.OM_Tib-ON8	47.1713	44.5	98.9619	48.1634	47	98.8372
Sm.OM_Tib-ON9	17.6264	15	91.6955	18.2151	15	90.6977
Sm.OM_Tib-T1	52.8479	51.5	92.5029	55.9661	56	91.6021
Sm.OM_Tib-T10	64.8143	46	95.0404	69.2148	49	94.4444
Sm.OM_Tib-T11	56.0036	60	95.5017	58.9918	64	94.9612
Sm.OM_Tib-T12	27.2946	25	96.3091	28.9232	27	95.8656
Sm.OM_Tib-T13	39.6224	38	93.7716	42.9597	42	93.0233
Sm.OM_Tib-T14F	59.9519	53	93.4256	64.7503	60	92.6357
Sm.OM_Tib-T14M	74.493	82	98.9619	77.6418	86	98.8372
Sm.OM_Tib-T15F	42.0514	45	98.7313	43.5636	47	98.5788
Sm.OM_Tib-T15M	41.3488	32	99.1926	44.4133	37	99.0956
Sm.OM_Tib-T16F	35.2503	37	100	37.314	38	100
Sm.OM_Tib-T16M	55.8974	52	98.9619	59.4889	60	98.8372
Sm.OM_Tib-T17F	47.1546	53	100	49.469	55	100
Sm.OM_Tib-T17M	34.2079	36	95.9631	35.4682	40	95.478
Sm.OM_Tib-T18F	42.6477	43	99.5386	44.2961	46.5	99.4832
Sm.OM_Tib-T18M	40.348	41	97.1165	41.9813	45	96.77
Sm.OM_Tib-T19	41.2549	46	99.0773	43.5862	47	98.9664
Sm.OM_Tib-T20	42.7937	39	91.6955	45.7308	46	90.6977
Sm.OM_Tib-T21F	44.9123	46	100	46.5788	50	100
Sm.OM_Tib-T21M	30.3329	31	99.4233	32.1131	32	99.354
Sm.OM_Tib-T22	50.536	46	96.1938	54.3306	54	95.7364
Sm.OM_Tib-T23F	30.8478	29	100	33.3876	37	100
Sm.OM_Tib-T23M	33.619	34	98.3852	35.4908	40	98.1912
Sm.OM_Tib-T24	19.3017	16	97.1165	20.4673	17	96.77
Sm.OM_Tib-T25	29.5184	28	84.7751	33.0436	33	82.9457
Sm.OM_Tib-T26	41.8405	43	99.0773	44.2245	43.5	98.9664
Sm.OM_Tib-T27F	92.9435	94	100	97.146	99	100
Sm.OM_Tib-T27M	37.2279	38	99.1926	38.1004	42	99.0956
Sm.OM_Tib-T28	32.9142	28	99.4233	35.1209	33	99.354
Sm.OM_Tib-T29	44.0806	41	94.4637	46.2934	43	93.7984
Sm.OM_Tib-T30	65.2949	66	98.9619	69.9712	69	98.8372
Sm.OM_Tib-T31	47.5424	49	99.308	50.7318	52	99.2248
Sm.OM_Tib-T32	36.1899	36	95.9631	38.6008	38	95.478
Sm.OM_Tib-T33	42.7055	44	95.1557	44.7923	48	94.5736
Sm.OM_Tib-T34	33.1012	33	94.579	34.3549	34	93.9276
Sm.OM_Tib-T35	30.2757	34	100	30.4716	37	100
Sm.OM_Tib-T37	46.1387	48	98.9619	48.1725	53	98.8372
Sm.OM_Tib-T3F	40.3666	40	98.1546	42.4024	42	97.9328
Sm.OM_Tib-T3M	45.0579	47	95.6171	46.7079	48	95.0904
Sm.OM_Tib-T4	65.6601	59	99.0773	68.876	66	98.9664
Sm.OM_Tib-T5F	32.6877	35	91.2341	34.7593	38	90.1809
Sm.OM_Tib-T5M	49.3634	44	92.0415	53.3504	50	91.0853
Sm.OM_Tib-T7	75.2038	80.5	91.1188	78.1908	85	90.0517
Sm.OM_Tib-T8F	59.7739	51	100	63.509	60	100
Sm.OM_Tib-T8M	39.71	41	95.0404	41.814	44	94.4444
Sm.OM_Tib-T9F	20.6899	18	99.308	21.9401	19	99.2248
Sm.OM_Tib-T9M	73.9031	72	100	78.9535	77	100
Sm.OM_WA-OD12	63.9798	71	97.2318	66.8907	74	96.8992
Sm.OM_WA-OD13	42.193	40	95.6171	44.2867	41	95.0904
Sm.OM_WA-OD14	34.9387	34	95.9631	37.3532	37	95.478
Sm.OM_WA-OD15	41.9619	42	100	43.7209	46	100
Sm.OM_WA-OD16	44.1417	42	99.308	47.3854	47	99.2248
Sm.OM_WA-OD17	21.8091	14	99.0773	22.9765	14	98.9664
Sm.OM_WD1-ON19	32.7943	36	96.4245	35.4764	39	95.9948
Sm.OM_WD3-ON3	52.1148	53	96.4245	55.6931	57	95.9948
Sm.OM_WD3-ON4	50.8019	50	98.9619	53.017	56	98.8372
Sm.OM_WD3-ONc1	15.4591	10	88.9273	17.1047	13	87.5969
Sm.OM_WD3-ONc2	58.0467	61	96.4245	59.1588	63	95.9948
Sm.OM_Zee-OD10	31.1084	31	100	32.332	35	100
Sm.OM_Zee-OD11	59.9669	66	97.5779	62.8805	67	97.2868
Sm.OM_Zee-OD19	42.9781	37	100	45.8269	45.5	100
Sm.OM_Zee-OD21	38.7203	32	88.2353	41.1577	38	86.8217
Sm.OM_Zee-OD22	23.4888	25	97.6932	24.6923	27	97.416
Sm.OM_Zee-OD23	30.0897	27	98.9619	32.2	29	98.8372
Sm.OM_Zee-OD24	38.6251	30	100	40.3656	31	100
Sm.OM_Zee-OD25	28.6082	26	95.3864	30.3651	28	94.832
Sm.OM_Zee-OD26	36.8241	31	93.7716	38.8708	37	93.0233
Sm.OM_Zee-OD27	42.4814	44	96.0784	45.1514	49	95.6072
Sm.OM_Zee-OD28	59.1349	57	100	63.7093	68	100
Sm.OM_Zee-OD29	44.7543	38	100	47.845	50	100
Sm.OM_Zee-OD3	6.49929	5	81.3149	7.25	7	79.0698
Sm.OM_Zee-OD30	39.3864	28	100	41.7222	36	100
Sm.OM_Zee-OD31	33.4104	33	97.8085	34.7589	35	97.5452
Sm.OM_Zee-OD4	17.1344	19	97.0012	17.9091	19	96.6408
Sm.OM_Zee-OD7	37.3147	42	93.0796	39.8165	49	92.2481
Sm.OM_Zee-OD8	25.9636	27	98.1546	27.2493	29	97.9328
Sm.OM_Zee-OD9	49.6522	56	90.1961	52.3004	60	89.0181
Sm.NE_Di158.1	46.0311	38	100	49.5917	43	100
Sm.NE_Di186.1	14.4748	14	95.9631	14.5223	15	95.478
Sm.NE_Di238.1	52.4988	53	94.579	54.6396	58	93.9276
Sm.NE_Di297.1	10.5151	10	72.7797	10.5758	10	81.0078
Sm.NE_Di297.2	17.7998	15	99.0773	19.607	18	98.9664
Sm.NE_Di68.2	3.86154	3	89.9654	3.89665	3	88.7597
Sm.NE_Na376.2	26.3289	25	95.3864	27.9837	29	94.832
Sm.NE_Na381.1	17.9582	19	85.4671	17.9244	18	83.7209
Sm.NE_Na39.1	15.4002	15	100	16.1563	16	100
Sm.NE_Na40.1	34.1615	38	100	35.9574	41	100
Sm.SN_Nd103.1	117.064	122	95.8478	120.407	130	95.3488
Sm.SN_Nd109.1	112.409	113	100	119.165	119	100
Sm.SN_Nd114.1	33.0085	29	94.4637	35.0758	31	93.7984
Sm.SN_Nd115.1	91.7197	103	100	93.5388	106	100
Sm.SN_Nd18.1	21.6053	19	96.4245	23.6662	21	95.9948
Sm.SN_Nd22.1	90.9291	93	99.1926	94.7927	101	99.0956
Sm.SN_Nd24.1	116.072	132	100	119.751	136.5	100
Sm.SN_Nd25.1	55.0127	39	100	57.9367	40	100
Sm.SN_Nd34.1	115.902	34	100	127.753	36	100
Sm.SN_Nd43.1	18.0782	14	98.8466	19.3351	15	98.708
Sm.SN_Nd47.1	28.7295	28	95.5017	30.5415	34	94.9612
Sm.SN_Nd5.1	26.1432	13	96.6551	28.2846	14	96.2532
Sm.SN_Nd5.2	153.811	86	100	168.127	89.5	100
Sm.SN_Nd50.1	35.9758	37	100	36.6654	39	100
Sm.SN_Nd54.1	60.5167	62	100	64.0724	67	100
Sm.SN_Nd56.1	48.6294	48	98.9619	52.098	55	98.8372
Sm.SN_Nd77.1	49.639	42	100	52.553	46	100
Sm.SN_Nd79.1	74.6621	79	100	79.1938	83	100
Sm.SN_Nd9.1	31.7305	28	97.5779	31.3519	28	97.2868
Sm.SN_Nd90.1	9.51279	8	94.6943	9.98966	8	100
Sm.SN_Te26.1	3.28198	3	79.3541	3.38437	4	82.6873
Sm.SN_Te3.1	11.1321	12	85.5825	11.567	13	83.8501
Sm.SN_Te49.1	6.91352	6	73.3564	7.6151	6	70.155
Sm.SN_Te55.1	8.50067	6	85.6978	8.69385	6	83.9793
Sm.SN_Te68.1	40.9112	15	100	45.0917	16	100
Sm.TZ_009.1.1	15.6484	18	88.5813	17.0919	19	87.2093
Sm.TZ_009.10.1	24.9385	25	99.4233	26.8215	26	99.8708
Sm.TZ_009.2.2	22.6707	21	86.5052	24.2877	22	84.8837
Sm.TZ_009.3.1	12.1029	12	99.7693	12.2137	13	99.7416
Sm.TZ_009.4.2	24.1203	16	88.2353	25.356	19	93.2817
Sm.TZ_009.5.2	19.3001	20	81.0842	20.5328	22	78.8114
Sm.TZ_009.6.1	16.2756	15	87.8893	17.9283	17	86.4341
Sm.TZ_009.7.1	50.271	48	100	53.6266	50	100
Sm.TZ_009.8.2	23.4924	20	90.8881	25.5194	21	89.7933
Sm.TZ_009.9.1	20.8661	22	99.8847	22.1061	24	99.8708
Sm.TZ_055.1.3	113.494	112	100	121.572	121.5	100
Sm.TZ_055.10.1	16.9724	18	91.8108	18.2782	20	91.4729
Sm.TZ_055.2.1	12.287	8	99.654	13.4419	10	100
Sm.TZ_055.3.2	11.7123	13	85.0058	12.2329	14	83.2041
Sm.TZ_055.5.1	66.0969	62	100	69.8114	65	100
Sm.TZ_055.6.1	53.3776	57	95.6171	55.0122	59	95.0904
Sm.TZ_055.7.1	76.6424	62	100	81.0388	76.5	100
Sm.TZ_055.8.1	102.664	91	100	109.433	97	100
Sm.TZ_074N.1.2	7.04006	5	77.7393	7.61446	6	75.0646
Sm.TZ_074N.10.2	22.8243	22	93.887	24.9972	24	93.1525
Sm.TZ_074N.2.2	34.8547	36	100	36.4935	38	100
Sm.TZ_074N.3.2	60.8971	56	98.6159	64.4672	59	98.4496
Sm.TZ_074N.4.1	58.5329	51	100	59.7842	57.5	100
Sm.TZ_074N.6.3	50.2376	55	100	51.6021	57	100
Sm.TZ_074N.7.2	18.549	15	100	19.5814	17	100
Sm.TZ_074N.8.1	26.9723	30	100	28.2946	32	100
Sm.TZ_074N.9.1	76.58	16	82.9296	85.9601	26	80.8786
Sm.TZ_077.2.1	67.7509	73	100	71.1408	76.5	100
Sm.TZ_077.3.1	28.0321	32.5	93.4256	30.5607	35	92.6357
Sm.TZ_077.4.2	10.5668	9	93.1949	11.3301	10	92.3773
Sm.TZ_077.5.1	47.9135	57	100	47.5556	57	100
Sm.TZ_077.6.1	20.9124	13	89.504	22.7511	18	88.2429
Sm.TZ_077.7.3	39.9723	44	100	40.9755	46	100
Sm.TZ_077.8.1	42.8904	41	100	45.4535	43	100
Sm.TZ_077.9.2	52.6952	52	93.0796	57.0504	60.5	92.2481
Sm.TZ_086.1.1	14.4092	13	92.7336	15.0802	14	91.8605
Sm.TZ_086.2.3	61.849	53	99.308	66.0365	55	99.2248
Sm.TZ_086.3.1	98.3873	81	98.2699	104.336	89	98.062
Sm.TZ_086.4.2	44.6298	46	100	47.2946	48	100
Sm.TZ_086.5.1	73.6136	83	100	77.8747	90	100
Sm.TZ_086.6.1	107.968	97	100	114.864	116.5	100
Sm.TZ_086.7.1	44.1269	37	100	46.7351	45	100
Sm.TZ_086.8.1	18.0395	14	90.5421	19.0983	15	89.4057
Sm.TZ_134.1.1	48.3472	52	100	51.2933	55	100
Sm.TZ_134.2.2	10.5317	4	80.0461	11.8306	5	77.7778
Sm.TZ_134.4.1	42.2537	33	100	45.1008	40	100
Sm.TZ_134.5.1	7.70216	7	85.5825	8.21114	7	88.1137
Sm.TZ_134.6.1	33.4068	35	98.9619	35.0235	38	98.8372
Sm.TZ_141.1.1	15.6595	15	91.4648	16.61	17	90.4393
Sm.TZ_141.10.1	6.83764	5	93.7716	7.51444	6	93.9276
Sm.TZ_141.3.1	20.0894	13.5	98.0392	21.8773	17	100
Sm.TZ_141.4.2	4.17311	2	74.6251	4.51031	3	75.1938
Sm.TZ_141.5.3	36.1758	33	97.1165	37.9372	34	96.77
Sm.TZ_141.6.1	28.5641	30	96.3091	30.6375	32.5	95.8656
Sm.TZ_141.7.1	10.5882	9	100	11.2791	11	100
Sm.TZ_141.8.1	17.6714	15	97.2318	18.9933	17.5	96.8992
Sm.TZ_141.9.2	4.25325	4	97.4625	4.54101	4	97.6744
HR9	32.797	33	100	32.6589	33	100
