## Supplementary material for "Oxamniquine resistance alleles are widespread in Old World *Schistosoma mansoni* and predate drug deployment": supp. table 2

### Sheet: README
Mutation table
This table contains all the mutations identified in the examined populations.
Description of column headers:
Genomic position	Genomic position of the mutation on the v5 Schistosoma mansoni genome
Gene position	Gene position of the mutation (based on the GFF file)
CDS position	Coding sequence position of the mutation (based on the GFF)
Mutation type	Values: single nucleotide polymorphism (SNP), duplication (dup), insertion (ins), deletion (del)
Complex event	Is the mutation a complex event (i.e., several mutation linked) (FreeBayes definition)? Values: yes / no
SNP type	Values: synonymous (syn), non-synonymous (non-syn), - (i.e., irrelevant)
Protein mutation	Corresponding mutation on the protein sequence
X ref. allele nb	Information population specific (X: either all populations (All) or Caribbean (Puerto Rico) or West African (Senegal and Niger) or East African (Tanzania) or Middle East (Oman)) for each mutation. Here is the information regarding the columns: - ref. allele nb: number of reference allele - alt. allele nb: number of alternative allele - hmz sample nb: number of homozygous - htz sample nb: number o…
X alt. allele nb
X hmz sample nb
X htz sample nb
Color code
Red	Resistance mutations

### Sheet: Mutation table
	Genomic position	Gene position	CDS position	Mutation type	Complex event	SNP type	Protein mutation	All ref. allele nb	All alt. allele nb	All hmz sample nb	All htz sample nb	Caribbean ref. allele nb	Caribbean alt. allele nb	Caribbean hmz sample nb	Caribbean htz sample nb	W. Af. ref. allele nb	W. Af. alt. allele nb	W. Af. hmz sample nb	W. Af. htz sample nb	E. Af. ref. allele nb	E. Af. alt. allele nb	E. Af. hmz sample nb	E. Af. htz sample nb	Middle East ref. allele nb	Middle East alt. allele nb	Middle East hmz sample nb	Middle East htz sample nb
Exon 1	1524753	g.3dupGTTTATCCATAATG	c.3dupGTTTATCCATAATG	Dup	No	-	p.I2VfsX3	395	1	0	1	2	0	0	0	70	0	0	0	103	1	0	1	220	0	0	0
	1524747	g.8AA>GA	c.8AA>GA	SNP	No	Non syn	p.E3G	398	3	0	3	2	0	0	0	70	0	0	0	104	3	0	3	222	0	0	0
	1524747	g.8AA>GG	c.8AA>GG	SNP	Yes (2)	Non syn	p.E3G	398	1	0	1	2	0	0	0	70	0	0	0	104	1	0	1	222	0	0	0
	1524741	g.15A>T	c.15A>T	SNP	No	Syn	-	401	1	0	1	2	0	0	0	70	0	0	0	108	0	0	0	221	1	0	1
	1524721	g.35C>A	c.35C>A	SNP	No	-	p.S12X	403	1	0	1	2	0	0	0	69	1	0	1	110	0	0	0	222	0	0	0
	1524708	g.48G>A	c.48G>A	SNP	No	Syn	-	274	130	44	42	2	0	0	0	70	0	0	0	110	0	0	0	92	130	44	42
	1524693	g.57AACAAAA>GACTAAG	c.57AACAAAA>GACTAAG	SNP	Yes (3)	Syn	-	166	130	44	29	2	0	0	0	68	0	0	0	47	0	0	0	49	130	44	29
	1524693	g.57AACAAAA>TACAAAA	c.57AACAAAA>TACAAAA	SNP	No	Syn	-	166	104	29	33	2	0	0	0	68	0	0	0	47	61	21	19	49	43	8	14
	1524687	g.69A>G	c.69A>G	SNP	No	Syn	-	272	130	44	42	2	0	0	0	68	0	0	0	110	0	0	0	92	130	44	42
	1524669	g.87T>C	c.87T>C	SNP	No	Syn	-	265	131	45	41	2	0	0	0	64	0	0	0	110	0	0	0	89	131	45	41
	1524654	g.102A>G	c.102A>G	SNP	No	Syn	-	252	130	44	42	2	0	0	0	62	0	0	0	99	1	0	1	89	129	44	41
	1524647	g.109C>A	c.109C>A	SNP	No	Non syn	p.H37N	381	1	0	1	2	0	0	0	62	0	0	0	100	0	0	0	217	1	0	1
	1524626	g.130A>G	c.130A>G	SNP	No	Non syn	p.N44D	365	1	0	1	2	0	0	0	58	0	0	0	95	1	0	1	210	0	0	0
	1524618	g.138A>G	c.138A>G	SNP	No	Syn	-	352	2	0	2	2	0	0	0	56	0	0	0	86	2	0	2	208	0	0	0
	1524606	g.144CATCATT>TATAATG	c.144CATCATT>TATAATG	SNP	Yes (3)	Non syn	p.I50M	226	122	41	40	2	0	0	0	54	0	0	0	86	0	0	0	84	122	41	40
	1524600	g.156G>T	c.156G>T	SNP	No	Non syn	p.W52C	351	1	0	1	2	0	0	0	56	0	0	0	90	0	0	0	203	1	0	1
	1524587	g.162CCTCATTC>TCTTATTA	c.162CCTCATTC>TCTTATTA	SNP	Yes (3)	Non syn	p.H57N	218	116	39	38	2	0	0	0	54	0	0	0	86	0	0	0	76	116	39	38
	1524551	g.196CCACCACTAA>A	c.196CCACCACTAA>A	Del	No	-	p.P66_L68del	74	72	26	1	0	0	0	0	0	0	0	0	64	0	0	0	10	72	26	1
	1524551	g.196CCACCACTAA>CCACTACTAA	c.196CCACCACTAA>CCACTACTAA	SNP	No	Non syn	p.P67L	74	88	31	7	0	2	1	0	0	50	25	0	64	0	0	0	10	36	5	7
	1524544	g.212A>C	c.212A>C	SNP	No	Non syn	p.K71T	149	75	28	19	2	0	0	0	46	0	0	0	58	0	0	0	43	75	28	19
	1524536	g.220G>A	c.220G>A	SNP	No	Non syn	p.A74T	219	1	0	1	2	0	0	0	43	1	0	1	60	0	0	0	114	0	0	0
	1524491	g.265A>G	c.265A>G	SNP	No	Non syn	p.T89A	105	1	0	1	2	0	0	0	24	0	0	0	25	1	0	1	54	0	0	0
	1524459	g.297A>T	c.297A>T	SNP	No	Non syn	p.K99N	55	1	0	1	2	0	0	0	12	0	0	0	15	1	0	1	26	0	0	0
	1524440	g.316C>T	c.316C>T	SNP	No	Non syn	p.P106S	26	2	1	0	2	0	0	0	8	0	0	0	0	2	1	0	16	0	0	0
Exon 2	1520501	g.4254TC>CT	c.330TC>CT	SNP	No	Syn	-	241	121	40	41	2	0	0	0	62	0	0	0	92	0	0	0	85	121	40	41
	1520474	g.4282T>C	c.358T>C	SNP	No	Non syn	p.W120R	359	19	0	19	2	0	0	0	62	0	0	0	93	5	0	5	202	14	0	14
	1520471	g.4285T>C	c.361T>C	SNP	No	Syn	-	377	1	0	1	2	0	0	0	62	0	0	0	98	0	0	0	215	1	0	1
	1520468	g.4288C>A	c.364C>A	SNP	No	Non syn	p.H122N	379	1	0	1	2	0	0	0	62	0	0	0	100	0	0	0	215	1	0	1
	1520448	g.4308A>C	c.384A>C	SNP	No	Syn	-	373	7	0	7	2	0	0	0	62	0	0	0	101	1	0	1	208	6	0	6
	1520443	g.4313C>A	c.389C>A	SNP	No	Non syn	p.P130H	383	1	0	1	2	0	0	0	62	0	0	0	101	1	0	1	218	0	0	0
	1520405	g.4348GAAG>AAAG	c.424GAAG>AAAG	SNP	No	Non syn	p.E142K	373	2	1	0	0	0	0	0	56	0	0	0	101	2	1	0	216	0	0	0
	1520405	g.4348GAAG>G	c.424GAAG>G	Del	No	-	p.E142del	373	5	1	3	0	2	1	0	56	2	0	2	101	1	0	1	216	0	0	0
	1520394	g.4362C>A	c.438C>A	SNP	No	Syn	-	310	80	4	72	2	0	0	0	66	0	0	0	108	0	0	0	134	80	4	72
	1520376	g.4380T>A	c.456T>A	SNP	No	Non syn	p.D152E	387	3	0	3	2	0	0	0	68	0	0	0	106	0	0	0	211	3	0	3
	1520370	g.4386T>C	c.462T>C	SNP	No	Syn	-	314	78	1	76	2	0	0	0	68	0	0	0	106	0	0	0	138	78	1	76
	1520364	g.4392A>G	c.468A>G	SNP	No	Syn	-	313	79	1	77	2	0	0	0	66	0	0	0	106	0	0	0	139	79	1	77
	1520353	g.4403C>T	c.479C>T	SNP	No	Non syn	p.S160L	397	1	0	1	2	0	0	0	68	0	0	0	105	1	0	1	222	0	0	0
	1520351	g.4405T>C	c.481T>C	SNP	No	Syn	-	322	76	1	74	2	0	0	0	68	0	0	0	106	0	0	0	146	76	1	74
	1520321	g.4434TA>A	c.510TA>A	Del	No	-	p.N171IfsX28	395	7	0	7	2	0	0	0	68	0	0	0	105	7	0	7	220	0	0	0
	1520316	g.4440T>C	c.516T>C	SNP	No	Syn	-	336	70	1	68	2	0	0	0	70	0	0	0	114	0	0	0	150	70	1	68
	1520312	g.4444G>A	c.520G>A	SNP	No	Non syn	p.D174N	397	1	0	1	2	0	0	0	68	0	0	0	107	1	0	1	220	0	0	0
	1520305	g.4451A>G	c.527A>G	SNP	No	Non syn	p.Q176R	401	1	0	1	2	0	0	0	68	0	0	0	109	1	0	1	222	0	0	0
	1520298	g.4458C>G	c.534C>G	SNP	No	Syn	-	331	73	1	71	2	0	0	0	68	0	0	0	112	0	0	0	149	73	1	71
	1520296	g.4460T>C	c.536T>C	SNP	No	Non syn	p.L179P	403	1	0	1	2	0	0	0	68	0	0	0	111	1	0	1	222	0	0	0
	1520294	g.4462G>A	c.538G>A	SNP	No	Non syn	p.E180K	403	1	0	1	2	0	0	0	67	1	0	1	112	0	0	0	222	0	0	0
	1520280	g.4473TGAA>A	c.549TGAA>A	Del	No	-	p.D183del	387	1	0	1	2	0	0	0	65	0	0	0	104	1	0	1	216	0	0	0
	1520280	g.4473TGAA>TGAG	c.549TGAA>TGAG	SNP	No	Syn	-	387	16	0	16	2	0	0	0	65	3	0	3	104	7	0	7	216	6	0	6
	1520268	g.4486TTG>ATG	c.562TTG>ATG	SNP	No	Non syn	p.L188M	314	14	0	13	2	0	0	0	63	5	0	5	105	7	0	7	144	2	0	1
	1520268	g.4486TTG>ATA	c.562TTG>ATA	SNP	Yes (2)	Non syn	p.L188I	314	76	1	73	2	0	0	0	63	0	0	0	105	0	0	0	144	76	1	73
	1520267	g.4489G>A	c.565G>A	SNP	No	Non syn	p.V189I	403	1	0	1	2	0	0	0	67	1	0	1	112	0	0	0	222	0	0	0
	1520266	g.4490T>C	c.566T>C	SNP	No	Non syn	p.V189A	403	1	0	1	2	0	0	0	67	1	0	1	112	0	0	0	222	0	0	0
	1520247	g.4509A>C	c.585A>C	SNP	No	Syn	-	317	83	1	81	2	0	0	0	66	0	0	0	112	0	0	0	137	83	1	81
	1520235	g.4521A>G	c.597A>G	SNP	No	Syn	-	315	85	2	81	2	0	0	0	66	0	0	0	112	0	0	0	135	85	2	81
	1520227	g.4529G>A	c.605G>A	SNP	No	Non syn	p.R202H	398	2	0	2	2	0	0	0	66	0	0	0	110	2	0	2	220	0	0	0
	1520222	g.4534G>A	c.610G>A	SNP	No	Non syn	p.G204S	401	1	0	1	2	0	0	0	66	0	0	0	111	1	0	1	222	0	0	0
	1520221	g.4535G>A	c.611G>A	SNP	No	Non syn	p.G204D	401	1	0	1	2	0	0	0	66	0	0	0	111	1	0	1	222	0	0	0
	1520214	g.4542T>G	c.618T>G	SNP	No	Syn	-	305	95	9	77	2	0	0	0	66	0	0	0	110	0	0	0	127	95	9	77
	1520207	g.4549C>T	c.625C>T	SNP	No	Non syn	p.P209S	395	1	0	1	2	0	0	0	65	1	0	1	108	0	0	0	220	0	0	0
	1520202	g.4554A>G	c.630A>G	SNP	No	Syn	-	369	29	1	27	2	0	0	0	66	0	0	0	101	7	0	7	200	22	1	20
	1520190	g.4566G>A	c.642G>A	SNP	No	Syn	-	264	126	42	42	2	0	0	0	66	0	0	0	106	0	0	0	90	126	42	42
	1520175	g.4581C>A	c.657C>A	SNP	No	Syn	-	264	128	42	44	2	0	0	0	68	0	0	0	106	2	0	2	88	126	42	42
	1520164	g.4592A>C	c.668A>C	SNP	No	Non syn	p.D223A	267	129	43	43	2	0	0	0	70	0	0	0	106	0	0	0	89	129	43	43
	1520159	g.4597C>T	c.673C>T	SNP	No	Non syn	p.P225S	397	1	0	1	2	0	0	0	70	0	0	0	107	1	0	1	218	0	0	0
	1520153	g.4603G>A	c.679G>A	SNP	No	Non syn	p.V227I	394	4	2	0	2	0	0	0	66	4	2	0	108	0	0	0	218	0	0	0
	1520151	g.4605T>G	c.681T>G	SNP	No	Syn	-	269	129	43	43	2	0	0	0	70	0	0	0	108	0	0	0	89	129	43	43
	1520136	g.4620G>A	c.696G>A	SNP	No	Syn	-	268	128	43	42	2	0	0	0	70	0	0	0	106	0	0	0	90	128	43	42
	1520121	g.4632AACA>GACG	c.708AACA>GACG	SNP	Yes (2)	Syn	-	268	124	41	42	2	0	0	0	70	0	0	0	106	0	0	0	90	124	41	42
	1520112	g.4644G>A	c.720G>A	SNP	No	Syn	-	391	3	0	3	2	0	0	0	70	0	0	0	106	0	0	0	213	3	0	3
	1520102	g.4651TACA>CATC	c.727TACA>CATC	SNP	Yes (2)	Non syn	p.Y243H,p.K244Q	269	123	42	39	2	0	0	0	68	0	0	0	106	0	0	0	93	123	42	39
	1520085	g.4671C>T	c.747C>T	SNP	No	Syn	-	387	1	0	1	2	0	0	0	68	0	0	0	101	1	0	1	216	0	0	0
	1520081	g.4675C>T	c.751C>T	SNP	No	Non syn	p.H251Y	387	1	0	1	2	0	0	0	68	0	0	0	102	0	0	0	215	1	0	1
	1520079	g.4677C>T	c.753C>T	SNP	No	Syn	-	385	1	0	1	2	0	0	0	65	1	0	1	102	0	0	0	216	0	0	0
	1520076	g.4680G>A	c.756G>A	SNP	No	Non syn	p.M252I	383	1	0	1	2	0	0	0	66	0	0	0	101	1	0	1	214	0	0	0
	1520070	g.4686C>A	c.762C>A	SNP	No	Syn	-	383	1	0	1	2	0	0	0	66	0	0	0	99	1	0	1	216	0	0	0
	1520065	g.4691T>G	c.767T>G	SNP	No	Non syn	p.L256W	375	11	2	7	0	2	1	0	63	1	0	1	101	3	1	1	211	5	0	5
3’ UTR	1520054	g.4702A>G	-	SNP	No	-	-	260	122	43	36	2	0	0	0	62	0	0	0	102	0	0	0	94	122	43	36
	1520053	g.4703G>A	-	SNP	No	-	-	379	1	0	1	2	0	0	0	60	0	0	0	101	1	0	1	216	0	0	0
	1520036	g.4720C>T	-	SNP	No	-	-	216	158	43	72	0	2	1	0	3	57	27	3	63	35	7	21	150	64	8	48
	1520029	g.4727T>C	-	SNP	No	-	-	373	1	0	1	2	0	0	0	60	0	0	0	97	1	0	1	214	0	0	0
	1520019	g.4736CA>A	-	Del	No	-	-	362	2	0	2	2	0	0	0	58	0	0	0	92	2	0	2	210	0	0	0
	1520011	g.4745A>C	-	SNP	No	-	-	242	116	40	36	2	0	0	0	56	0	0	0	92	0	0	0	92	116	40	36
	1519988	g.4768A>C	-	SNP	No	-	-	224	102	34	34	2	0	0	0	54	0	0	0	76	0	0	0	92	102	34	34
	1519974	g.4778GTAAT>T	-	Del	No	-	-	291	1	0	1	2	0	0	0	50	0	0	0	65	1	0	1	174	0	0	0
	1519968	g.4788T>C	-	SNP	No	-	-	271	9	1	7	2	0	0	0	50	0	0	0	64	0	0	0	155	9	1	7
