## Supplementary material for "Oxamniquine resistance alleles are widespread in Old World *Schistosoma mansoni* and predate drug deployment": supp. table 3

### Sheet: README
Sample information
This table contains information for each sample.
Description of column headers:
Sample ID	Sample name ("schistosome species".country_location."patient ID"."parasite ID")
BioProject	BioProject accession number
Stage	Parasite stage
Project	Name of the project name from which the sample was obtained
Region	Region of origin of the sample
Country	Country of origin of the sample
Location	Village or location of origin of the sample
Latitude	Longitude and latitude of the location
Longitude
Sample sex	Sex of the parasite
Collection date	Date of collection of the parasite from the host
Host species	Host information
Host sex
Host ID
FTA card code	Code of identification of the FTA card related to the sample
Technician / Collected by	Persons involved in the collection
Miracidium ID	Miracidium number for a given host when available
Number of parasites in pool	Number of parasites when pool was made
Note:
NA	Not available or Not applicable

### Sheet: Sample information
Sample ID	BioProject	Stage	Project	Region	Country	Location	Latitude	Longitude	Sample sex	Collection date	Host species	Host sex	Host ID	FTA card code	Technician / Collected by	Miracidium ID	Number of parasites in pool
Sm.OM_She-OD1	PRJNA560069	Adult	NA	Middle East	Oman	Sheer	17.1849	54.1757	female	2002-02-18	Homo sapiens	female	2026-2066	NA	Khalid M. Al Mashikhi, Salem Al Yafae, Mohamed A. Idris, Helene Mone, Gabriel Mouahid	NA	NA
Sm.OM_She-OD2	PRJNA560069	Adult	NA	Middle East	Oman	Sheer	17.1849	54.1757	male	2002-02-18	Homo sapiens	female	2026-2066	NA	Khalid M. Al Mashikhi, Salem Al Yafae, Mohamed A. Idris, Helene Mone, Gabriel Mouahid	NA	NA
Sm.OM_She-OD5	PRJNA560069	Adult	NA	Middle East	Oman	Sheer	17.1849	54.1757	female	2002-02-18	Homo sapiens	female	NA	NA	Khalid M. Al Mashikhi, Salem Al Yafae, Mohamed A. Idris, Helene Mone, Gabriel Mouahid	NA	NA
Sm.OM_She-OD6	PRJNA560069	Adult	NA	Middle East	Oman	Sheer	17.1849	54.1757	male	2002-02-18	Homo sapiens	female	NA	NA	Khalid M. Al Mashikhi, Salem Al Yafae, Mohamed A. Idris, Helene Mone, Gabriel Mouahid	NA	NA
Sm.OM_Sig1-ONc3	PRJNA560069	Cercariae	NA	Middle East	Oman	Siginitti	17.1434	54.469	NA	2013-11-03	Biomphalaria pfeifferi	NA	Bp1-Sig1	NA	Khalid M. Al Mashikhi, Salem Al Yafae, Mohamed A. Idris, Helene Mone, Gabriel Mouahid	NA	11
Sm.OM_Sig1-ONc4	PRJNA560069	Cercariae	NA	Middle East	Oman	Siginitti	17.1434	54.469	NA	2013-11-03	Biomphalaria pfeifferi	NA	Bp2-Sig1	NA	Khalid M. Al Mashikhi, Salem Al Yafae, Mohamed A. Idris, Helene Mone, Gabriel Mouahid	NA	73
Sm.OM_Sig2-ONc10	PRJNA560069	Cercariae	NA	Middle East	Oman	Siginitti	17.1454	54.4684	NA	2013-11-03	Biomphalaria pfeifferi	NA	Bp7-Sig2	NA	Khalid M. Al Mashikhi, Salem Al Yafae, Mohamed A. Idris, Helene Mone, Gabriel Mouahid	NA	40
Sm.OM_Sig2-ONc11	PRJNA560069	Cercariae	NA	Middle East	Oman	Siginitti	17.1454	54.4684	NA	2015-11-15	Biomphalaria pfeifferi	NA	NA	NA	Khalid M. Al Mashikhi, Salem Al Yafae, Mohamed A. Idris, Helene Mone, Gabriel Mouahid	NA	28
Sm.OM_Sig2-ONc5	PRJNA560069	Cercariae	NA	Middle East	Oman	Siginitti	17.1454	54.4684	NA	2013-11-03	Biomphalaria pfeifferi	NA	Bp1-Sig2	NA	Khalid M. Al Mashikhi, Salem Al Yafae, Mohamed A. Idris, Helene Mone, Gabriel Mouahid	NA	80
Sm.OM_Sig2-ONc6	PRJNA560069	Cercariae	NA	Middle East	Oman	Siginitti	17.1454	54.4684	NA	2013-11-03	Biomphalaria pfeifferi	NA	Bp2-Sig2	NA	Khalid M. Al Mashikhi, Salem Al Yafae, Mohamed A. Idris, Helene Mone, Gabriel Mouahid	NA	25
Sm.OM_Sig2-ONc7	PRJNA560069	Cercariae	NA	Middle East	Oman	Siginitti	17.1454	54.4684	NA	2013-11-03	Biomphalaria pfeifferi	NA	Bp3-Sig2	NA	Khalid M. Al Mashikhi, Salem Al Yafae, Mohamed A. Idris, Helene Mone, Gabriel Mouahid	NA	80
Sm.OM_Sig2-ONc8	PRJNA560069	Cercariae	NA	Middle East	Oman	Siginitti	17.1454	54.4684	NA	2013-11-03	Biomphalaria pfeifferi	NA	Bp5-Sig2	NA	Khalid M. Al Mashikhi, Salem Al Yafae, Mohamed A. Idris, Helene Mone, Gabriel Mouahid	NA	30
Sm.OM_Sig2-ONc9	PRJNA560069	Cercariae	NA	Middle East	Oman	Siginitti	17.1454	54.4684	NA	2013-11-03	Biomphalaria pfeifferi	NA	Bp6-Sig2	NA	Khalid M. Al Mashikhi, Salem Al Yafae, Mohamed A. Idris, Helene Mone, Gabriel Mouahid	NA	100
Sm.OM_Sig-ON5	PRJNA560069	Adult	NA	Middle East	Oman	Siginitti	17.1454	54.4684	female	2000-11-12	Biomphalaria pfeifferi	NA	NA	NA	Khalid M. Al Mashikhi, Salem Al Yafae, Mohamed A. Idris, Helene Mone, Gabriel Mouahid	NA	NA
Sm.OM_Tib-H11	PRJNA560069	Adult	NA	Middle East	Oman	Tibraq	17.1003	54.4684	female	2003-12-25	Homo sapiens	male	NA	NA	Khalid M. Al Mashikhi, Salem Al Yafae, Mohamed A. Idris, Helene Mone, Gabriel Mouahid	NA	NA
Sm.OM_Tib-H1F	PRJNA560069	Adult	NA	Middle East	Oman	Tibraq	17.1003	54.4684	female	2003-12-25	Homo sapiens	male	NA	NA	Khalid M. Al Mashikhi, Salem Al Yafae, Mohamed A. Idris, Helene Mone, Gabriel Mouahid	NA	NA
Sm.OM_Tib-H1M	PRJNA560069	Adult	NA	Middle East	Oman	Tibraq	17.1003	54.4684	male	2003-12-25	Homo sapiens	male	NA	NA	Khalid M. Al Mashikhi, Salem Al Yafae, Mohamed A. Idris, Helene Mone, Gabriel Mouahid	NA	NA
Sm.OM_Tib-H2	PRJNA560069	Adult	NA	Middle East	Oman	Tibraq	17.1003	54.4684	female	2003-12-25	Homo sapiens	male	NA	NA	Khalid M. Al Mashikhi, Salem Al Yafae, Mohamed A. Idris, Helene Mone, Gabriel Mouahid	NA	NA
Sm.OM_Tib-H6	PRJNA560069	Adult	NA	Middle East	Oman	Tibraq	17.1003	54.4684	female	2003-12-25	Homo sapiens	male	NA	NA	Khalid M. Al Mashikhi, Salem Al Yafae, Mohamed A. Idris, Helene Mone, Gabriel Mouahid	NA	NA
Sm.OM_Tib-H8	PRJNA560069	Adult	NA	Middle East	Oman	Tibraq	17.1003	54.4684	female	2003-12-25	Homo sapiens	male	NA	NA	Khalid M. Al Mashikhi, Salem Al Yafae, Mohamed A. Idris, Helene Mone, Gabriel Mouahid	NA	NA
Sm.OM_Tib-H9	PRJNA560069	Adult	NA	Middle East	Oman	Tibraq	17.1003	54.4684	male	2003-12-25	Homo sapiens	male	NA	NA	Khalid M. Al Mashikhi, Salem Al Yafae, Mohamed A. Idris, Helene Mone, Gabriel Mouahid	NA	NA
Sm.OM_Tib-ON1	PRJNA560069	Adult	NA	Middle East	Oman	Tibraq	17.1003	54.4684	female	2002-09-16	Rattus rattus	NA	3	NA	Khalid M. Al Mashikhi, Salem Al Yafae, Mohamed A. Idris, Helene Mone, Gabriel Mouahid	NA	NA
Sm.OM_Tib-ON10	PRJNA560069	Adult	NA	Middle East	Oman	Tibraq	17.1003	54.4684	female	2001-05-15	Biomphalaria pfeifferi	NA	NA	NA	Khalid M. Al Mashikhi, Salem Al Yafae, Mohamed A. Idris, Helene Mone, Gabriel Mouahid	NA	NA
Sm.OM_Tib-ON11	PRJNA560069	Adult	NA	Middle East	Oman	Tibraq	17.1003	54.4684	male	2001-05-15	Biomphalaria pfeifferi	NA	NA	NA	Khalid M. Al Mashikhi, Salem Al Yafae, Mohamed A. Idris, Helene Mone, Gabriel Mouahid	NA	NA
Sm.OM_Tib-ON12	PRJNA560069	Adult	NA	Middle East	Oman	Tibraq	17.1003	54.4684	male	2001-05-15	Biomphalaria pfeifferi	NA	NA	NA	Khalid M. Al Mashikhi, Salem Al Yafae, Mohamed A. Idris, Helene Mone, Gabriel Mouahid	NA	NA
Sm.OM_Tib-ON13	PRJNA560069	Adult	NA	Middle East	Oman	Tibraq	17.1003	54.4684	male	2001-05-15	Biomphalaria pfeifferi	NA	NA	NA	Khalid M. Al Mashikhi, Salem Al Yafae, Mohamed A. Idris, Helene Mone, Gabriel Mouahid	NA	NA
Sm.OM_Tib-ON14	PRJNA560069	Adult	NA	Middle East	Oman	Tibraq	17.1003	54.4684	female	2001-05-15	Biomphalaria pfeifferi	NA	NA	NA	Khalid M. Al Mashikhi, Salem Al Yafae, Mohamed A. Idris, Helene Mone, Gabriel Mouahid	NA	NA
Sm.OM_Tib-ON15	PRJNA560069	Adult	NA	Middle East	Oman	Tibraq	17.1003	54.4684	male	2001-05-15	Biomphalaria pfeifferi	NA	NA	NA	Khalid M. Al Mashikhi, Salem Al Yafae, Mohamed A. Idris, Helene Mone, Gabriel Mouahid	NA	NA
Sm.OM_Tib-ON16	PRJNA560069	Adult	NA	Middle East	Oman	Tibraq	17.1003	54.4684	female	2001-05-15	Biomphalaria pfeifferi	NA	NA	NA	Khalid M. Al Mashikhi, Salem Al Yafae, Mohamed A. Idris, Helene Mone, Gabriel Mouahid	NA	NA
Sm.OM_Tib-ON17	PRJNA560069	Adult	NA	Middle East	Oman	Tibraq	17.1003	54.4684	female	2001-05-15	Biomphalaria pfeifferi	NA	NA	NA	Khalid M. Al Mashikhi, Salem Al Yafae, Mohamed A. Idris, Helene Mone, Gabriel Mouahid	NA	NA
Sm.OM_Tib-ON18	PRJNA560069	Adult	NA	Middle East	Oman	Tibraq	17.1003	54.4684	male	2001-05-15	Biomphalaria pfeifferi	NA	NA	NA	Khalid M. Al Mashikhi, Salem Al Yafae, Mohamed A. Idris, Helene Mone, Gabriel Mouahid	NA	NA
Sm.OM_Tib-ON2	PRJNA560069	Adult	NA	Middle East	Oman	Tibraq	17.1003	54.4684	male	2002-09-16	Rattus rattus	NA	3	NA	Khalid M. Al Mashikhi, Salem Al Yafae, Mohamed A. Idris, Helene Mone, Gabriel Mouahid	NA	NA
Sm.OM_Tib-ON6	PRJNA560069	Adult	NA	Middle East	Oman	Tibraq	17.1003	54.4684	female	2000-11-12	Biomphalaria pfeifferi	NA	NA	NA	Khalid M. Al Mashikhi, Salem Al Yafae, Mohamed A. Idris, Helene Mone, Gabriel Mouahid	NA	NA
Sm.OM_Tib-ON7	PRJNA560069	Adult	NA	Middle East	Oman	Tibraq	17.1003	54.4684	male	2001-05-15	Biomphalaria pfeifferi	NA	NA	NA	Khalid M. Al Mashikhi, Salem Al Yafae, Mohamed A. Idris, Helene Mone, Gabriel Mouahid	NA	NA
Sm.OM_Tib-ON8	PRJNA560069	Adult	NA	Middle East	Oman	Tibraq	17.1003	54.4684	male	2001-05-15	Biomphalaria pfeifferi	NA	NA	NA	Khalid M. Al Mashikhi, Salem Al Yafae, Mohamed A. Idris, Helene Mone, Gabriel Mouahid	NA	NA
Sm.OM_Tib-ON9	PRJNA560069	Adult	NA	Middle East	Oman	Tibraq	17.1003	54.4684	female	2001-05-15	Biomphalaria pfeifferi	NA	NA	NA	Khalid M. Al Mashikhi, Salem Al Yafae, Mohamed A. Idris, Helene Mone, Gabriel Mouahid	NA	NA
Sm.OM_Tib-T1	PRJNA560069	Adult	NA	Middle East	Oman	Tibraq	17.1003	54.4684	male	2003-12-25	Homo sapiens	male	NA	NA	Khalid M. Al Mashikhi, Salem Al Yafae, Mohamed A. Idris, Helene Mone, Gabriel Mouahid	NA	NA
Sm.OM_Tib-T10	PRJNA560069	Adult	NA	Middle East	Oman	Tibraq	17.1003	54.4684	female	2003-12-25	Homo sapiens	male	NA	NA	Khalid M. Al Mashikhi, Salem Al Yafae, Mohamed A. Idris, Helene Mone, Gabriel Mouahid	NA	NA
Sm.OM_Tib-T11	PRJNA560069	Adult	NA	Middle East	Oman	Tibraq	17.1003	54.4684	female	2003-12-25	Homo sapiens	male	NA	NA	Khalid M. Al Mashikhi, Salem Al Yafae, Mohamed A. Idris, Helene Mone, Gabriel Mouahid	NA	NA
Sm.OM_Tib-T12	PRJNA560069	Adult	NA	Middle East	Oman	Tibraq	17.1003	54.4684	female	2003-12-25	Homo sapiens	male	NA	NA	Khalid M. Al Mashikhi, Salem Al Yafae, Mohamed A. Idris, Helene Mone, Gabriel Mouahid	NA	NA
Sm.OM_Tib-T13	PRJNA560069	Adult	NA	Middle East	Oman	Tibraq	17.1003	54.4684	male	2003-12-25	Homo sapiens	male	NA	NA	Khalid M. Al Mashikhi, Salem Al Yafae, Mohamed A. Idris, Helene Mone, Gabriel Mouahid	NA	NA
Sm.OM_Tib-T14F	PRJNA560069	Adult	NA	Middle East	Oman	Tibraq	17.1003	54.4684	female	2003-12-25	Homo sapiens	male	NA	NA	Khalid M. Al Mashikhi, Salem Al Yafae, Mohamed A. Idris, Helene Mone, Gabriel Mouahid	NA	NA
Sm.OM_Tib-T14M	PRJNA560069	Adult	NA	Middle East	Oman	Tibraq	17.1003	54.4684	male	2003-12-25	Homo sapiens	male	NA	NA	Khalid M. Al Mashikhi, Salem Al Yafae, Mohamed A. Idris, Helene Mone, Gabriel Mouahid	NA	NA
Sm.OM_Tib-T15F	PRJNA560069	Adult	NA	Middle East	Oman	Tibraq	17.1003	54.4684	female	2003-12-25	Homo sapiens	male	NA	NA	Khalid M. Al Mashikhi, Salem Al Yafae, Mohamed A. Idris, Helene Mone, Gabriel Mouahid	NA	NA
Sm.OM_Tib-T15M	PRJNA560069	Adult	NA	Middle East	Oman	Tibraq	17.1003	54.4684	male	2003-12-25	Homo sapiens	male	NA	NA	Khalid M. Al Mashikhi, Salem Al Yafae, Mohamed A. Idris, Helene Mone, Gabriel Mouahid	NA	NA
Sm.OM_Tib-T16F	PRJNA560069	Adult	NA	Middle East	Oman	Tibraq	17.1003	54.4684	female	2003-12-25	Homo sapiens	male	NA	NA	Khalid M. Al Mashikhi, Salem Al Yafae, Mohamed A. Idris, Helene Mone, Gabriel Mouahid	NA	21
Sm.OM_Tib-T16M	PRJNA560069	Adult	NA	Middle East	Oman	Tibraq	17.1003	54.4684	male	2003-12-25	Homo sapiens	male	NA	NA	Khalid M. Al Mashikhi, Salem Al Yafae, Mohamed A. Idris, Helene Mone, Gabriel Mouahid	NA	NA
Sm.OM_Tib-T17F	PRJNA560069	Adult	NA	Middle East	Oman	Tibraq	17.1003	54.4684	female	2003-12-25	Homo sapiens	male	NA	NA	Khalid M. Al Mashikhi, Salem Al Yafae, Mohamed A. Idris, Helene Mone, Gabriel Mouahid	NA	NA
Sm.OM_Tib-T17M	PRJNA560069	Adult	NA	Middle East	Oman	Tibraq	17.1003	54.4684	male	2003-12-25	Homo sapiens	male	NA	NA	Khalid M. Al Mashikhi, Salem Al Yafae, Mohamed A. Idris, Helene Mone, Gabriel Mouahid	NA	NA
Sm.OM_Tib-T18F	PRJNA560069	Adult	NA	Middle East	Oman	Tibraq	17.1003	54.4684	female	2003-12-25	Homo sapiens	male	NA	NA	Khalid M. Al Mashikhi, Salem Al Yafae, Mohamed A. Idris, Helene Mone, Gabriel Mouahid	NA	NA
Sm.OM_Tib-T18M	PRJNA560069	Adult	NA	Middle East	Oman	Tibraq	17.1003	54.4684	male	2003-12-25	Homo sapiens	male	NA	NA	Khalid M. Al Mashikhi, Salem Al Yafae, Mohamed A. Idris, Helene Mone, Gabriel Mouahid	NA	NA
Sm.OM_Tib-T19	PRJNA560069	Adult	NA	Middle East	Oman	Tibraq	17.1003	54.4684	male	2003-12-25	Homo sapiens	male	NA	NA	Khalid M. Al Mashikhi, Salem Al Yafae, Mohamed A. Idris, Helene Mone, Gabriel Mouahid	NA	NA
Sm.OM_Tib-T20	PRJNA560069	Adult	NA	Middle East	Oman	Tibraq	17.1003	54.4684	male	2003-12-25	Homo sapiens	male	NA	NA	Khalid M. Al Mashikhi, Salem Al Yafae, Mohamed A. Idris, Helene Mone, Gabriel Mouahid	NA	NA
Sm.OM_Tib-T21F	PRJNA560069	Adult	NA	Middle East	Oman	Tibraq	17.1003	54.4684	female	2003-12-25	Homo sapiens	male	NA	NA	Khalid M. Al Mashikhi, Salem Al Yafae, Mohamed A. Idris, Helene Mone, Gabriel Mouahid	NA	NA
Sm.OM_Tib-T21M	PRJNA560069	Adult	NA	Middle East	Oman	Tibraq	17.1003	54.4684	male	2003-12-25	Homo sapiens	male	NA	NA	Khalid M. Al Mashikhi, Salem Al Yafae, Mohamed A. Idris, Helene Mone, Gabriel Mouahid	NA	NA
Sm.OM_Tib-T22	PRJNA560069	Adult	NA	Middle East	Oman	Tibraq	17.1003	54.4684	male	2003-12-25	Homo sapiens	male	NA	NA	Khalid M. Al Mashikhi, Salem Al Yafae, Mohamed A. Idris, Helene Mone, Gabriel Mouahid	NA	NA
Sm.OM_Tib-T23F	PRJNA560069	Adult	NA	Middle East	Oman	Tibraq	17.1003	54.4684	female	2003-12-25	Homo sapiens	male	NA	NA	Khalid M. Al Mashikhi, Salem Al Yafae, Mohamed A. Idris, Helene Mone, Gabriel Mouahid	NA	NA
Sm.OM_Tib-T23M	PRJNA560069	Adult	NA	Middle East	Oman	Tibraq	17.1003	54.4684	male	2003-12-25	Homo sapiens	male	NA	NA	Khalid M. Al Mashikhi, Salem Al Yafae, Mohamed A. Idris, Helene Mone, Gabriel Mouahid	NA	NA
Sm.OM_Tib-T24	PRJNA560069	Adult	NA	Middle East	Oman	Tibraq	17.1003	54.4684	female	2003-12-25	Homo sapiens	male	NA	NA	Khalid M. Al Mashikhi, Salem Al Yafae, Mohamed A. Idris, Helene Mone, Gabriel Mouahid	NA	NA
Sm.OM_Tib-T25	PRJNA560069	Adult	NA	Middle East	Oman	Tibraq	17.1003	54.4684	male	2003-12-25	Homo sapiens	male	NA	NA	Khalid M. Al Mashikhi, Salem Al Yafae, Mohamed A. Idris, Helene Mone, Gabriel Mouahid	NA	NA
Sm.OM_Tib-T26	PRJNA560069	Adult	NA	Middle East	Oman	Tibraq	17.1003	54.4684	male	2003-12-25	Homo sapiens	male	NA	NA	Khalid M. Al Mashikhi, Salem Al Yafae, Mohamed A. Idris, Helene Mone, Gabriel Mouahid	NA	NA
Sm.OM_Tib-T27F	PRJNA560069	Adult	NA	Middle East	Oman	Tibraq	17.1003	54.4684	female	2003-12-25	Homo sapiens	male	NA	NA	Khalid M. Al Mashikhi, Salem Al Yafae, Mohamed A. Idris, Helene Mone, Gabriel Mouahid	NA	NA
Sm.OM_Tib-T27M	PRJNA560069	Adult	NA	Middle East	Oman	Tibraq	17.1003	54.4684	male	2003-12-25	Homo sapiens	male	NA	NA	Khalid M. Al Mashikhi, Salem Al Yafae, Mohamed A. Idris, Helene Mone, Gabriel Mouahid	NA	NA
Sm.OM_Tib-T28	PRJNA560069	Adult	NA	Middle East	Oman	Tibraq	17.1003	54.4684	male	2003-12-25	Homo sapiens	male	NA	NA	Khalid M. Al Mashikhi, Salem Al Yafae, Mohamed A. Idris, Helene Mone, Gabriel Mouahid	NA	NA
Sm.OM_Tib-T29	PRJNA560069	Adult	NA	Middle East	Oman	Tibraq	17.1003	54.4684	female	2003-12-25	Homo sapiens	male	NA	NA	Khalid M. Al Mashikhi, Salem Al Yafae, Mohamed A. Idris, Helene Mone, Gabriel Mouahid	NA	NA
Sm.OM_Tib-T30	PRJNA560069	Adult	NA	Middle East	Oman	Tibraq	17.1003	54.4684	male	2003-12-25	Homo sapiens	male	NA	NA	Khalid M. Al Mashikhi, Salem Al Yafae, Mohamed A. Idris, Helene Mone, Gabriel Mouahid	NA	NA
Sm.OM_Tib-T31	PRJNA560069	Adult	NA	Middle East	Oman	Tibraq	17.1003	54.4684	female	2003-12-25	Homo sapiens	male	NA	NA	Khalid M. Al Mashikhi, Salem Al Yafae, Mohamed A. Idris, Helene Mone, Gabriel Mouahid	NA	NA
Sm.OM_Tib-T32	PRJNA560069	Adult	NA	Middle East	Oman	Tibraq	17.1003	54.4684	male	2003-12-25	Homo sapiens	male	NA	NA	Khalid M. Al Mashikhi, Salem Al Yafae, Mohamed A. Idris, Helene Mone, Gabriel Mouahid	NA	NA
Sm.OM_Tib-T33	PRJNA560069	Adult	NA	Middle East	Oman	Tibraq	17.1003	54.4684	male	2003-12-25	Homo sapiens	male	NA	NA	Khalid M. Al Mashikhi, Salem Al Yafae, Mohamed A. Idris, Helene Mone, Gabriel Mouahid	NA	NA
Sm.OM_Tib-T34	PRJNA560069	Adult	NA	Middle East	Oman	Tibraq	17.1003	54.4684	male	2003-12-25	Homo sapiens	male	NA	NA	Khalid M. Al Mashikhi, Salem Al Yafae, Mohamed A. Idris, Helene Mone, Gabriel Mouahid	NA	NA
Sm.OM_Tib-T35	PRJNA560069	Adult	NA	Middle East	Oman	Tibraq	17.1003	54.4684	male	2003-12-25	Homo sapiens	male	NA	NA	Khalid M. Al Mashikhi, Salem Al Yafae, Mohamed A. Idris, Helene Mone, Gabriel Mouahid	NA	NA
Sm.OM_Tib-T37	PRJNA560069	Adult	NA	Middle East	Oman	Tibraq	17.1003	54.4684	male	2003-12-25	Homo sapiens	male	NA	NA	Khalid M. Al Mashikhi, Salem Al Yafae, Mohamed A. Idris, Helene Mone, Gabriel Mouahid	NA	NA
Sm.OM_Tib-T3F	PRJNA560069	Adult	NA	Middle East	Oman	Tibraq	17.1003	54.4684	female	2003-12-25	Homo sapiens	male	NA	NA	Khalid M. Al Mashikhi, Salem Al Yafae, Mohamed A. Idris, Helene Mone, Gabriel Mouahid	NA	NA
Sm.OM_Tib-T3M	PRJNA560069	Adult	NA	Middle East	Oman	Tibraq	17.1003	54.4684	male	2003-12-25	Homo sapiens	male	NA	NA	Khalid M. Al Mashikhi, Salem Al Yafae, Mohamed A. Idris, Helene Mone, Gabriel Mouahid	NA	NA
Sm.OM_Tib-T4	PRJNA560069	Adult	NA	Middle East	Oman	Tibraq	17.1003	54.4684	male	2003-12-25	Homo sapiens	male	NA	NA	Khalid M. Al Mashikhi, Salem Al Yafae, Mohamed A. Idris, Helene Mone, Gabriel Mouahid	NA	NA
Sm.OM_Tib-T5F	PRJNA560069	Adult	NA	Middle East	Oman	Tibraq	17.1003	54.4684	female	2003-12-25	Homo sapiens	male	NA	NA	Khalid M. Al Mashikhi, Salem Al Yafae, Mohamed A. Idris, Helene Mone, Gabriel Mouahid	NA	NA
Sm.OM_Tib-T5M	PRJNA560069	Adult	NA	Middle East	Oman	Tibraq	17.1003	54.4684	male	2003-12-25	Homo sapiens	male	NA	NA	Khalid M. Al Mashikhi, Salem Al Yafae, Mohamed A. Idris, Helene Mone, Gabriel Mouahid	NA	NA
Sm.OM_Tib-T7	PRJNA560069	Adult	NA	Middle East	Oman	Tibraq	17.1003	54.4684	female	2003-12-25	Homo sapiens	male	NA	NA	Khalid M. Al Mashikhi, Salem Al Yafae, Mohamed A. Idris, Helene Mone, Gabriel Mouahid	NA	NA
Sm.OM_Tib-T8F	PRJNA560069	Adult	NA	Middle East	Oman	Tibraq	17.1003	54.4684	female	2003-12-25	Homo sapiens	male	NA	NA	Khalid M. Al Mashikhi, Salem Al Yafae, Mohamed A. Idris, Helene Mone, Gabriel Mouahid	NA	NA
Sm.OM_Tib-T8M	PRJNA560069	Adult	NA	Middle East	Oman	Tibraq	17.1003	54.4684	male	2003-12-25	Homo sapiens	male	NA	NA	Khalid M. Al Mashikhi, Salem Al Yafae, Mohamed A. Idris, Helene Mone, Gabriel Mouahid	NA	NA
Sm.OM_Tib-T9F	PRJNA560069	Adult	NA	Middle East	Oman	Tibraq	17.1003	54.4684	female	2003-12-25	Homo sapiens	male	NA	NA	Khalid M. Al Mashikhi, Salem Al Yafae, Mohamed A. Idris, Helene Mone, Gabriel Mouahid	NA	NA
Sm.OM_Tib-T9M	PRJNA560069	Adult	NA	Middle East	Oman	Tibraq	17.1003	54.4684	male	2003-12-25	Homo sapiens	male	NA	NA	Khalid M. Al Mashikhi, Salem Al Yafae, Mohamed A. Idris, Helene Mone, Gabriel Mouahid	NA	NA
Sm.OM_WA-OD12	PRJNA560069	Adult	NA	Middle East	Oman	Wadi Aion	17.2321	54.146	male	2006-02-24	Homo sapiens	male	1328	NA	Khalid M. Al Mashikhi, Salem Al Yafae, Mohamed A. Idris, Helene Mone, Gabriel Mouahid	NA	NA
Sm.OM_WA-OD13	PRJNA560069	Adult	NA	Middle East	Oman	Wadi Aion	17.2321	54.146	male	2006-02-24	Homo sapiens	male	1328	NA	Khalid M. Al Mashikhi, Salem Al Yafae, Mohamed A. Idris, Helene Mone, Gabriel Mouahid	NA	NA
Sm.OM_WA-OD14	PRJNA560069	Adult	NA	Middle East	Oman	Wadi Aion	17.2321	54.146	male	2006-02-24	Homo sapiens	male	1328	NA	Khalid M. Al Mashikhi, Salem Al Yafae, Mohamed A. Idris, Helene Mone, Gabriel Mouahid	NA	NA
Sm.OM_WA-OD15	PRJNA560069	Adult	NA	Middle East	Oman	Wadi Aion	17.2321	54.146	male	2006-02-24	Homo sapiens	male	1328	NA	Khalid M. Al Mashikhi, Salem Al Yafae, Mohamed A. Idris, Helene Mone, Gabriel Mouahid	NA	NA
Sm.OM_WA-OD16	PRJNA560069	Adult	NA	Middle East	Oman	Wadi Aion	17.2321	54.146	male	2006-02-24	Homo sapiens	male	1328	NA	Khalid M. Al Mashikhi, Salem Al Yafae, Mohamed A. Idris, Helene Mone, Gabriel Mouahid	NA	NA
Sm.OM_WA-OD17	PRJNA560069	Adult	NA	Middle East	Oman	Wadi Aion	17.2321	54.146	female	2006-02-24	Homo sapiens	male	1328	NA	Khalid M. Al Mashikhi, Salem Al Yafae, Mohamed A. Idris, Helene Mone, Gabriel Mouahid	NA	NA
Sm.OM_WD1-ON19	PRJNA560069	Adult	NA	Middle East	Oman	Wadi Derbat	17.1212	54.4533	male	2005-09-15	Biomphalaria pfeifferi	NA	NA	NA	Khalid M. Al Mashikhi, Salem Al Yafae, Mohamed A. Idris, Helene Mone, Gabriel Mouahid	NA	NA
Sm.OM_WD3-ON3	PRJNA560069	Adult	NA	Middle East	Oman	Wadi Derbat	17.1185	54.4546	female	2013-10-25	Rattus rattus	NA	NA	NA	Khalid M. Al Mashikhi, Salem Al Yafae, Mohamed A. Idris, Helene Mone, Gabriel Mouahid	NA	NA
Sm.OM_WD3-ON4	PRJNA560069	Adult	NA	Middle East	Oman	Wadi Derbat	17.1185	54.4546	male	2013-10-25	Rattus rattus	NA	NA	NA	Khalid M. Al Mashikhi, Salem Al Yafae, Mohamed A. Idris, Helene Mone, Gabriel Mouahid	NA	NA
Sm.OM_WD3-ONc1	PRJNA560069	Cercariae	NA	Middle East	Oman	Wadi Derbat	17.1185	54.4546	NA	2013-05-07	Biomphalaria pfeifferi	NA	NA	NA	Khalid M. Al Mashikhi, Salem Al Yafae, Mohamed A. Idris, Helene Mone, Gabriel Mouahid	NA	NA
Sm.OM_WD3-ONc2	PRJNA560069	Cercariae	NA	Middle East	Oman	Wadi Derbat	17.1185	54.4546	NA	2013-05-07	Biomphalaria pfeifferi	NA	NA	NA	Khalid M. Al Mashikhi, Salem Al Yafae, Mohamed A. Idris, Helene Mone, Gabriel Mouahid	NA	NA
Sm.OM_Zee-OD10	PRJNA560069	Adult	NA	Middle East	Oman	Zeek	17.2742	54.1434	male	2006-03-01	Homo sapiens	male	1055	NA	Khalid M. Al Mashikhi, Salem Al Yafae, Mohamed A. Idris, Helene Mone, Gabriel Mouahid	NA	NA
Sm.OM_Zee-OD11	PRJNA560069	Adult	NA	Middle East	Oman	Zeek	17.2742	54.1434	male	2006-03-01	Homo sapiens	male	1055	NA	Khalid M. Al Mashikhi, Salem Al Yafae, Mohamed A. Idris, Helene Mone, Gabriel Mouahid	NA	NA
Sm.OM_Zee-OD19	PRJNA560069	Adult	NA	Middle East	Oman	Zeek	17.2742	54.1434	female	2006-03-01	Homo sapiens	male	1434	NA	Khalid M. Al Mashikhi, Salem Al Yafae, Mohamed A. Idris, Helene Mone, Gabriel Mouahid	NA	NA
Sm.OM_Zee-OD21	PRJNA560069	Adult	NA	Middle East	Oman	Zeek	17.2742	54.1434	male	2006-03-01	Homo sapiens	male	1434	NA	Khalid M. Al Mashikhi, Salem Al Yafae, Mohamed A. Idris, Helene Mone, Gabriel Mouahid	NA	NA
Sm.OM_Zee-OD22	PRJNA560069	Adult	NA	Middle East	Oman	Zeek	17.2742	54.1434	male	2006-03-01	Homo sapiens	male	1434	NA	Khalid M. Al Mashikhi, Salem Al Yafae, Mohamed A. Idris, Helene Mone, Gabriel Mouahid	NA	NA
Sm.OM_Zee-OD23	PRJNA560069	Adult	NA	Middle East	Oman	Zeek	17.2742	54.1434	female	2006-03-01	Homo sapiens	male	1434	NA	Khalid M. Al Mashikhi, Salem Al Yafae, Mohamed A. Idris, Helene Mone, Gabriel Mouahid	NA	NA
Sm.OM_Zee-OD24	PRJNA560069	Adult	NA	Middle East	Oman	Zeek	17.2742	54.1434	male	2006-03-01	Homo sapiens	male	1434	NA	Khalid M. Al Mashikhi, Salem Al Yafae, Mohamed A. Idris, Helene Mone, Gabriel Mouahid	NA	NA
Sm.OM_Zee-OD25	PRJNA560069	Adult	NA	Middle East	Oman	Zeek	17.2742	54.1434	male	2006-03-01	Homo sapiens	male	1434	NA	Khalid M. Al Mashikhi, Salem Al Yafae, Mohamed A. Idris, Helene Mone, Gabriel Mouahid	NA	NA
Sm.OM_Zee-OD26	PRJNA560069	Adult	NA	Middle East	Oman	Zeek	17.2742	54.1434	male	2006-02-24	Homo sapiens	male	1450	NA	Khalid M. Al Mashikhi, Salem Al Yafae, Mohamed A. Idris, Helene Mone, Gabriel Mouahid	NA	NA
Sm.OM_Zee-OD27	PRJNA560069	Adult	NA	Middle East	Oman	Zeek	17.2742	54.1434	male	2006-02-24	Homo sapiens	male	1450	NA	Khalid M. Al Mashikhi, Salem Al Yafae, Mohamed A. Idris, Helene Mone, Gabriel Mouahid	NA	NA
Sm.OM_Zee-OD28	PRJNA560069	Adult	NA	Middle East	Oman	Zeek	17.2742	54.1434	male	2006-02-24	Homo sapiens	male	1450	NA	Khalid M. Al Mashikhi, Salem Al Yafae, Mohamed A. Idris, Helene Mone, Gabriel Mouahid	NA	NA
Sm.OM_Zee-OD29	PRJNA560069	Adult	NA	Middle East	Oman	Zeek	17.2742	54.1434	male	2006-02-24	Homo sapiens	male	1450	NA	Khalid M. Al Mashikhi, Salem Al Yafae, Mohamed A. Idris, Helene Mone, Gabriel Mouahid	NA	NA
Sm.OM_Zee-OD3	PRJNA560069	Adult	NA	Middle East	Oman	Zeek	17.2742	54.1434	female	2002-09-21	Homo sapiens	male	NA	NA	Khalid M. Al Mashikhi, Salem Al Yafae, Mohamed A. Idris, Helene Mone, Gabriel Mouahid	NA	NA
Sm.OM_Zee-OD30	PRJNA560069	Adult	NA	Middle East	Oman	Zeek	17.2742	54.1434	male	2006-02-24	Homo sapiens	male	1450	NA	Khalid M. Al Mashikhi, Salem Al Yafae, Mohamed A. Idris, Helene Mone, Gabriel Mouahid	NA	NA
Sm.OM_Zee-OD31	PRJNA560069	Adult	NA	Middle East	Oman	Zeek	17.2742	54.1434	male	2006-02-24	Homo sapiens	male	1450	NA	Khalid M. Al Mashikhi, Salem Al Yafae, Mohamed A. Idris, Helene Mone, Gabriel Mouahid	NA	NA
Sm.OM_Zee-OD4	PRJNA560069	Adult	NA	Middle East	Oman	Zeek	17.2742	54.1434	male	2002-09-21	Homo sapiens	male	NA	NA	Khalid M. Al Mashikhi, Salem Al Yafae, Mohamed A. Idris, Helene Mone, Gabriel Mouahid	NA	NA
Sm.OM_Zee-OD7	PRJNA560069	Adult	NA	Middle East	Oman	Zeek	17.2742	54.1434	male	2006-02-28	Homo sapiens	male	NA	NA	Khalid M. Al Mashikhi, Salem Al Yafae, Mohamed A. Idris, Helene Mone, Gabriel Mouahid	NA	NA
Sm.OM_Zee-OD8	PRJNA560069	Adult	NA	Middle East	Oman	Zeek	17.2742	54.1434	male	2006-03-01	Homo sapiens	male	1055	NA	Khalid M. Al Mashikhi, Salem Al Yafae, Mohamed A. Idris, Helene Mone, Gabriel Mouahid	NA	NA
Sm.OM_Zee-OD9	PRJNA560069	Adult	NA	Middle East	Oman	Zeek	17.2742	54.1434	male	2006-03-01	Homo sapiens	male	1055	NA	Khalid M. Al Mashikhi, Salem Al Yafae, Mohamed A. Idris, Helene Mone, Gabriel Mouahid	NA	NA
Sm.SN_Nd103.1	PRJNA560070	Miracidium	EU-CONTRAST	West Africa	Senegal	Nder	15.0833	-16.5667	NA	2007-11-12	Homo sapiens	NA	103	8	Bonnie Webster	1	NA
Sm.SN_Nd109.1	PRJNA560070	Miracidium	EU-CONTRAST	West Africa	Senegal	Nder	15.0833	-16.5667	NA	2007-11-12	Homo sapiens	NA	109	2	Bonnie Webster	1	NA
Sm.SN_Nd114.1	PRJNA560070	Miracidium	EU-CONTRAST	West Africa	Senegal	Nder	15.0833	-16.5667	NA	2007-11-12	Homo sapiens	NA	114	9	Bonnie Webster	1	NA
Sm.SN_Nd115.1	PRJNA560070	Miracidium	EU-CONTRAST	West Africa	Senegal	Nder	15.0833	-16.5667	NA	2007-11-12	Homo sapiens	NA	115	7	Bonnie Webster	1	NA
Sm.SN_Nd18.1	PRJNA560070	Miracidium	EU-CONTRAST	West Africa	Senegal	Nder	15.0833	-16.5667	NA	2007-11-12	Homo sapiens	NA	18	6-7	Bonnie Webster	1	NA
Sm.SN_Nd22.1	PRJNA560070	Miracidium	EU-CONTRAST	West Africa	Senegal	Nder	15.0833	-16.5667	NA	2007-11-12	Homo sapiens	NA	22	3-5	Bonnie Webster	1	NA
Sm.SN_Nd24.1	PRJNA560070	Miracidium	EU-CONTRAST	West Africa	Senegal	Nder	15.0833	-16.5667	NA	2007-11-12	Homo sapiens	NA	24	13	Bonnie Webster	1	NA
Sm.SN_Nd25.1	PRJNA560070	Miracidium	EU-CONTRAST	West Africa	Senegal	Nder	15.0833	-16.5667	NA	2007-11-12	Homo sapiens	NA	25	9	Bonnie Webster	1	NA
Sm.SN_Nd34.1	PRJNA560070	Miracidium	EU-CONTRAST	West Africa	Senegal	Nder	15.0833	-16.5667	NA	2008-06-06	Homo sapiens	NA	34	45	Bonnie Webster	1	NA
Sm.SN_Nd43.1	PRJNA560070	Miracidium	EU-CONTRAST	West Africa	Senegal	Nder	15.0833	-16.5667	NA	2007-11-12	Homo sapiens	NA	43	2	Bonnie Webster	1	NA
Sm.SN_Nd47.1	PRJNA560070	Miracidium	EU-CONTRAST	West Africa	Senegal	Nder	15.0833	-16.5667	NA	2007-11-12	Homo sapiens	NA	47	3	Bonnie Webster	1	NA
Sm.SN_Nd50.1	PRJNA560070	Miracidium	EU-CONTRAST	West Africa	Senegal	Nder	15.0833	-16.5667	NA	2007-11-12	Homo sapiens	NA	50	4	Bonnie Webster	1	NA
Sm.SN_Nd5.1	PRJNA560070	Miracidium	EU-CONTRAST	West Africa	Senegal	Nder	15.0833	-16.5667	NA	2007-11-12	Homo sapiens	NA	5	7	Bonnie Webster	1	NA
Sm.SN_Nd5.2	PRJNA560070	Miracidium	EU-CONTRAST	West Africa	Senegal	Nder	15.0833	-16.5667	NA	2007-11-12	Homo sapiens	NA	5	7	Bonnie Webster	2	NA
Sm.SN_Nd54.1	PRJNA560070	Miracidium	EU-CONTRAST	West Africa	Senegal	Nder	15.0833	-16.5667	NA	2007-11-12	Homo sapiens	NA	54	8	Bonnie Webster	1	NA
Sm.SN_Nd56.1	PRJNA560070	Miracidium	EU-CONTRAST	West Africa	Senegal	Nder	15.0833	-16.5667	NA	2007-11-12	Homo sapiens	NA	56	15	Bonnie Webster	1	NA
Sm.SN_Nd77.1	PRJNA560070	Miracidium	EU-CONTRAST	West Africa	Senegal	Nder	15.0833	-16.5667	NA	2007-11-12	Homo sapiens	NA	77	12	Bonnie Webster	1	NA
Sm.SN_Nd79.1	PRJNA560070	Miracidium	EU-CONTRAST	West Africa	Senegal	Nder	15.0833	-16.5667	NA	2007-11-12	Homo sapiens	NA	79	3-5	Bonnie Webster	1	NA
Sm.SN_Nd90.1	PRJNA560070	Miracidium	EU-CONTRAST	West Africa	Senegal	Nder	15.0833	-16.5667	NA	2008-06-06	Homo sapiens	NA	90	46	Bonnie Webster	1	NA
Sm.SN_Nd9.1	PRJNA560070	Miracidium	EU-CONTRAST	West Africa	Senegal	Nder	15.0833	-16.5667	NA	2007-11-12	Homo sapiens	NA	9	6	Bonnie Webster	1	NA
Sm.SN_Te26.1	PRJNA560070	Miracidium	EU-CONTRAST	West Africa	Senegal	TemeyeS3	16.3894	-15.7289	NA	2007-12-06	Homo sapiens	NA	26	34	Bonnie Webster	1	NA
Sm.SN_Te3.1	PRJNA560070	Miracidium	EU-CONTRAST	West Africa	Senegal	TemeyeS3	16.3894	-15.7289	NA	2007-12-05	Homo sapiens	NA	3	39	Bonnie Webster	1	NA
Sm.SN_Te49.1	PRJNA560070	Miracidium	EU-CONTRAST	West Africa	Senegal	TemeyeS3	16.3894	-15.7289	NA	2007-12-06	Homo sapiens	NA	49	38	Bonnie Webster	1	NA
Sm.SN_Te55.1	PRJNA560070	Miracidium	EU-CONTRAST	West Africa	Senegal	TemeyeS3	16.3894	-15.7289	NA	2007-12-05	Homo sapiens	NA	55	37	Bonnie Webster	1	NA
Sm.SN_Te68.1	PRJNA560070	Miracidium	EU-CONTRAST	West Africa	Senegal	TemeyeS3	16.3894	-15.7289	NA	2007-12-06	Homo sapiens	NA	68	40	Bonnie Webster	1	NA
Sm.NE_Di158.1	PRJNA560070	Miracidium	EU-CONTRAST	West Africa	Niger	Diambala	14.3138	1.29965	NA	2007-07-25	Homo sapiens	NA	158	155	Anouk Gouvras	1	NA
Sm.NE_Di186.1	PRJNA560070	Miracidium	EU-CONTRAST	West Africa	Niger	Diambala	14.3138	1.29965	NA	2007-07-25	Homo sapiens	NA	186	158	Anouk Gouvras	1	NA
Sm.NE_Di238.1	PRJNA560070	Miracidium	EU-CONTRAST	West Africa	Niger	Diambala	14.3138	1.29965	NA	2007-07-25	Homo sapiens	NA	238	157	Anouk Gouvras	1	NA
Sm.NE_Di297.1	PRJNA560070	Miracidium	EU-CONTRAST	West Africa	Niger	Diambala	14.3138	1.29965	NA	2007-07-25	Homo sapiens	NA	297	144	Anouk Gouvras	1	NA
Sm.NE_Di297.2	PRJNA560070	Miracidium	EU-CONTRAST	West Africa	Niger	Diambala	14.3138	1.29965	NA	2007-07-25	Homo sapiens	NA	297	144	Anouk Gouvras	2	NA
Sm.NE_Di68.2	PRJNA560070	Miracidium	EU-CONTRAST	West Africa	Niger	Diambala	14.3138	1.29965	NA	2007-12-06	Homo sapiens	NA	68	178	Anouk Gouvras	2	NA
Sm.NE_Na376.2	PRJNA560070	Miracidium	EU-CONTRAST	West Africa	Niger	Namarigoungou	14.3554	1.2627	NA	2007-07-22	Homo sapiens	NA	376	141	Anouk Gouvras	2	NA
Sm.NE_Na381.1	PRJNA560070	Miracidium	EU-CONTRAST	West Africa	Niger	Namarigoungou	14.3554	1.2627	NA	2007-12-12	Homo sapiens	NA	381	170	Anouk Gouvras	1	NA
Sm.NE_Na39.1	PRJNA560070	Miracidium	EU-CONTRAST	West Africa	Niger	Namarigoungou	14.3554	1.2627	NA	2006-11-10	Homo sapiens	NA	39	122	Anouk Gouvras	1	NA
Sm.NE_Na40.1	PRJNA560070	Miracidium	EU-CONTRAST	West Africa	Niger	Namarigoungou	14.3554	1.2627	NA	2006-11-10	Homo sapiens	NA	40	128	Anouk Gouvras	1	NA
Sm.TZ_009.10.1	PRJNA439266	Miracidium	SCORE	East Africa	Tanzania	Kigongo	-2.70955	32.8988	NA	2012-01-13	Homo sapiens	NA	10	MCFF45D7D0028	Aidan Emery	1	NA
Sm.TZ_009.1.1	PRJNA439266	Miracidium	SCORE	East Africa	Tanzania	Kigongo	-2.70955	32.8988	NA	2012-01-13	Homo sapiens	NA	1	MCFF45D7D0010	Aidan Emery	1	NA
Sm.TZ_009.2.2	PRJNA439266	Miracidium	SCORE	East Africa	Tanzania	Kigongo	-2.70955	32.8988	NA	2012-01-13	Homo sapiens	NA	2	MCFF45D7D0012	Aidan Emery	2	NA
Sm.TZ_009.3.1	PRJNA560070	Miracidium	SCORE	East Africa	Tanzania	Kigongo	-2.70955	32.8988	NA	2012-01-13	Homo sapiens	NA	3	MCFF45D7D0014	Aidan Emery	1	NA
Sm.TZ_009.4.2	PRJNA439266	Miracidium	SCORE	East Africa	Tanzania	Kigongo	-2.70955	32.8988	NA	2012-01-13	Homo sapiens	NA	4	MCFF45D7D0016	Aidan Emery	2	NA
Sm.TZ_009.5.2	PRJNA439266	Miracidium	SCORE	East Africa	Tanzania	Kigongo	-2.70955	32.8988	NA	2012-01-13	Homo sapiens	NA	5	MCFF45D7D0020	Aidan Emery	2	NA
Sm.TZ_009.6.1	PRJNA439266	Miracidium	SCORE	East Africa	Tanzania	Kigongo	-2.70955	32.8988	NA	2012-01-13	Homo sapiens	NA	6	MCFF45D7D0023	Boniface Emmanuel, Aidan Emery	1	NA
Sm.TZ_009.7.1	PRJNA439266	Miracidium	SCORE	East Africa	Tanzania	Kigongo	-2.70955	32.8988	NA	2012-01-13	Homo sapiens	NA	7	MCFF45D7D0024	Anouk Gouvras, Aidan Emery	1	NA
Sm.TZ_009.8.2	PRJNA439266	Miracidium	SCORE	East Africa	Tanzania	Kigongo	-2.70955	32.8988	NA	2012-01-13	Homo sapiens	NA	8	MCFF45D7D0025	Boniface Emmanuel	2	NA
Sm.TZ_009.9.1	PRJNA560070	Miracidium	SCORE	East Africa	Tanzania	Kigongo	-2.70955	32.8988	NA	2012-01-13	Homo sapiens	NA	9	MCFF45D7D0027	Aidan Emery	1	NA
Sm.TZ_055.10.1	PRJNA560070	Miracidium	SCORE	East Africa	Tanzania	Kabita	-2.31845	33.6437	NA	2012-01-30	Homo sapiens	NA	10	MCFF45D7D0084	Honest Nagai	1	NA
Sm.TZ_055.1.3	PRJNA560070	Miracidium	SCORE	East Africa	Tanzania	Kabita	-2.31845	33.6437	NA	2012-01-30	Homo sapiens	NA	1	MCFF45D7D0063	Anouk Gouvras	3	NA
Sm.TZ_055.2.1	PRJNA560070	Miracidium	SCORE	East Africa	Tanzania	Kabita	-2.31845	33.6437	NA	2012-01-30	Homo sapiens	NA	2	MCFF45D7D0065	Anouk Gouvras	1	NA
Sm.TZ_055.3.2	PRJNA560070	Miracidium	SCORE	East Africa	Tanzania	Kabita	-2.31845	33.6437	NA	2012-01-30	Homo sapiens	NA	3	MCFF45D7D0066	Anouk Gouvras	2	NA
Sm.TZ_055.5.1	PRJNA560070	Miracidium	SCORE	East Africa	Tanzania	Kabita	-2.31845	33.6437	NA	2012-01-30	Homo sapiens	NA	5	MCFF45D7D0083	Anouk Gouvras	1	NA
Sm.TZ_055.6.1	PRJNA560070	Miracidium	SCORE	East Africa	Tanzania	Kabita	-2.31845	33.6437	NA	2012-01-30	Homo sapiens	NA	6	MCFF45D7D0070	John Igogote	1	NA
Sm.TZ_055.7.1	PRJNA560070	Miracidium	SCORE	East Africa	Tanzania	Kabita	-2.31845	33.6437	NA	2012-01-30	Homo sapiens	NA	7	MCFF45D7D0076	Anouk Gouvras	1	NA
Sm.TZ_055.8.1	PRJNA560070	Miracidium	SCORE	East Africa	Tanzania	Kabita	-2.31845	33.6437	NA	2012-01-30	Homo sapiens	NA	8	MCFF45D7D0078	Anouk Gouvras	1	NA
Sm.TZ_074N.10.2	PRJNA560070	Miracidium	SCORE	East Africa	Tanzania	Nyamazugo	-2.55731	32.5421	NA	2012-01-19	Homo sapiens	NA	10	MCF3AD5790023	Anouk Gouvras	2	NA
Sm.TZ_074N.1.2	PRJNA560070	Miracidium	SCORE	East Africa	Tanzania	Nyamazugo	-2.55731	32.5421	NA	2012-01-19	Homo sapiens	NA	1	MCF3AD5790001	Aidan Emery	1	NA
Sm.TZ_074N.2.2	PRJNA560070	Miracidium	SCORE	East Africa	Tanzania	Nyamazugo	-2.55731	32.5421	NA	2012-01-19	Homo sapiens	NA	2	MCF3AD5790003	Aidan Emery	2	NA
Sm.TZ_074N.3.2	PRJNA560070	Miracidium	SCORE	East Africa	Tanzania	Nyamazugo	-2.55731	32.5421	NA	2012-01-19	Homo sapiens	NA	3	MCF3AD5790005	Aidan Emery	2	NA
Sm.TZ_074N.4.1	PRJNA560070	Miracidium	SCORE	East Africa	Tanzania	Nyamazugo	-2.55731	32.5421	NA	2012-01-19	Homo sapiens	NA	4	MCF3AD5790007	Aidan Emery	1	NA
Sm.TZ_074N.6.3	PRJNA560070	Miracidium	SCORE	East Africa	Tanzania	Nyamazugo	-2.55731	32.5421	NA	2012-01-19	Homo sapiens	NA	6	MCF3AD5790012	Anouk Gouvras	3	NA
Sm.TZ_074N.7.2	PRJNA560070	Miracidium	SCORE	East Africa	Tanzania	Nyamazugo	-2.55731	32.5421	NA	2012-01-19	Homo sapiens	NA	7	MCF3AD5790018	Aidan Emery	2	NA
Sm.TZ_074N.8.1	PRJNA560070	Miracidium	SCORE	East Africa	Tanzania	Nyamazugo	-2.55731	32.5421	NA	2012-01-19	Homo sapiens	NA	8	MCF3AD5790019	Aidan Emery	1	NA
Sm.TZ_074N.9.1	PRJNA560070	Miracidium	SCORE	East Africa	Tanzania	Nyamazugo	-2.55731	32.5421	NA	2012-01-19	Homo sapiens	NA	9	MCF3AD5790020	Aidan Emery	1	NA
Sm.TZ_077.2.1	PRJNA560070	Miracidium	SCORE	East Africa	Tanzania	Katunguru	-2.50538	32.6732	NA	2012-01-20	Homo sapiens	NA	2	MCF3AD5790052	Anouk Gouvras	1	NA
Sm.TZ_077.3.1	PRJNA560070	Miracidium	SCORE	East Africa	Tanzania	Katunguru	-2.50538	32.6732	NA	2012-01-20	Homo sapiens	NA	3	MCF3AD5790053	Anouk Gouvras	1	NA
Sm.TZ_077.4.2	PRJNA560070	Miracidium	SCORE	East Africa	Tanzania	Katunguru	-2.50538	32.6732	NA	2012-01-20	Homo sapiens	NA	4	MCF3AD5790054	Anouk Gouvras	2	NA
Sm.TZ_077.5.1	PRJNA560070	Miracidium	SCORE	East Africa	Tanzania	Katunguru	-2.50538	32.6732	NA	2012-01-20	Homo sapiens	NA	5	MCF3AD5790055	Anouk Gouvras	1	NA
Sm.TZ_077.6.1	PRJNA560070	Miracidium	SCORE	East Africa	Tanzania	Katunguru	-2.50538	32.6732	NA	2012-01-20	Homo sapiens	NA	6	MCF3AD5790056	Aidan Emery	1	NA
Sm.TZ_077.7.3	PRJNA560070	Miracidium	SCORE	East Africa	Tanzania	Katunguru	-2.50538	32.6732	NA	2012-01-20	Homo sapiens	NA	7	MCF3AD5790061	Anouk Gouvras	3	NA
Sm.TZ_077.8.1	PRJNA560070	Miracidium	SCORE	East Africa	Tanzania	Katunguru	-2.50538	32.6732	NA	2012-01-20	Homo sapiens	NA	8	MCF3AD5790064	Anouk Gouvras	1	NA
Sm.TZ_077.9.2	PRJNA560070	Miracidium	SCORE	East Africa	Tanzania	Katunguru	-2.50538	32.6732	NA	2012-01-20	Homo sapiens	NA	9	MCF3AD5790065	Aidan Emery	2	NA
Sm.TZ_086.1.1	PRJNA560070	Miracidium	SCORE	East Africa	Tanzania	Luchelele	-2.61916	32.8733	NA	2012-01-11	Homo sapiens	NA	1	MCF3AD5790067	Emmanuel	1	NA
Sm.TZ_086.2.3	PRJNA560070	Miracidium	SCORE	East Africa	Tanzania	Luchelele	-2.61916	32.8733	NA	2012-01-11	Homo sapiens	NA	2	MCF3AD5790068	Sarah Buddenborg, Aidan Emery	3	NA
Sm.TZ_086.3.1	PRJNA560070	Miracidium	SCORE	East Africa	Tanzania	Luchelele	-2.61916	32.8733	NA	2012-01-11	Homo sapiens	NA	3	MCF3AD5790069	Aidan Emery	1	NA
Sm.TZ_086.4.2	PRJNA560070	Miracidium	SCORE	East Africa	Tanzania	Luchelele	-2.61916	32.8733	NA	2012-01-11	Homo sapiens	NA	4	MCF3AD5790073	Aidan Emery	2	NA
Sm.TZ_086.5.1	PRJNA560070	Miracidium	SCORE	East Africa	Tanzania	Luchelele	-2.61916	32.8733	NA	2012-01-11	Homo sapiens	NA	5	MCF3AD5790075	Honest Nagai, Anouk Gouvras	1	NA
Sm.TZ_086.6.1	PRJNA560070	Miracidium	SCORE	East Africa	Tanzania	Luchelele	-2.61916	32.8733	NA	2012-01-11	Homo sapiens	NA	6	MCF3AD5790076	Aidan Emery	1	NA
Sm.TZ_086.7.1	PRJNA560070	Miracidium	SCORE	East Africa	Tanzania	Luchelele	-2.61916	32.8733	NA	2012-01-11	Homo sapiens	NA	7	MCF3AD5790077	Honest Nagai	1	NA
Sm.TZ_086.8.1	PRJNA560070	Miracidium	SCORE	East Africa	Tanzania	Luchelele	-2.61916	32.8733	NA	2012-01-11	Homo sapiens	NA	8	MCF3AD5790078	Sarah Buddenborg, John Igogote	1	NA
Sm.TZ_134.1.1	PRJNA560070	Miracidium	SCORE	East Africa	Tanzania	Nyandago	-2.69974	31.8549	NA	2012-01-26	Homo sapiens	NA	1	MCF8AACD00011	Anouk Gouvras	1	NA
Sm.TZ_134.2.2	PRJNA560070	Miracidium	SCORE	East Africa	Tanzania	Nyandago	-2.69974	31.8549	NA	2012-01-26	Homo sapiens	NA	2	MCF8AACD00013	Anouk Gouvras	2	NA
Sm.TZ_134.4.1	PRJNA560070	Miracidium	SCORE	East Africa	Tanzania	Nyandago	-2.69974	31.8549	NA	2012-01-26	Homo sapiens	NA	4	MCF8AACD00015	Anouk Gouvras	1	NA
Sm.TZ_134.5.1	PRJNA560070	Miracidium	SCORE	East Africa	Tanzania	Nyandago	-2.69974	31.8549	NA	2012-01-26	Homo sapiens	NA	5	MCF8AACD00017	Anouk Gouvras	1	NA
Sm.TZ_134.6.1	PRJNA560070	Miracidium	SCORE	East Africa	Tanzania	Nyandago	-2.69974	31.8549	NA	2012-01-26	Homo sapiens	NA	6	MCF8AACD00020	Anouk Gouvras	1	NA
Sm.TZ_141.10.1	PRJNA560070	Miracidium	SCORE	East Africa	Tanzania	Sekagi	-2.39005	33.0982	NA	2012-01-31	Homo sapiens	NA	10	MCF8AACD00045	Honest Nagai	1	NA
Sm.TZ_141.1.1	PRJNA560070	Miracidium	SCORE	East Africa	Tanzania	Sekagi	-2.39005	33.0982	NA	2012-01-31	Homo sapiens	NA	1	MCF8AACD00023	Anouk Gouvras	1	NA
Sm.TZ_141.3.1	PRJNA560070	Miracidium	SCORE	East Africa	Tanzania	Sekagi	-2.39005	33.0982	NA	2012-01-31	Homo sapiens	NA	3	MCF8AACD00027	Boniface Emmanuel	1	NA
Sm.TZ_141.4.2	PRJNA560070	Miracidium	SCORE	East Africa	Tanzania	Sekagi	-2.39005	33.0982	NA	2012-01-31	Homo sapiens	NA	4	MCF8AACD00028	Anouk Gouvras	2	NA
Sm.TZ_141.5.3	PRJNA560070	Miracidium	SCORE	East Africa	Tanzania	Sekagi	-2.39005	33.0982	NA	2012-01-31	Homo sapiens	NA	5	MCF8AACD00030	John Igogote	3	NA
Sm.TZ_141.6.1	PRJNA560070	Miracidium	SCORE	East Africa	Tanzania	Sekagi	-2.39005	33.0982	NA	2012-01-31	Homo sapiens	NA	6	MCF8AACD00033	Anouk Gouvras	1	NA
Sm.TZ_141.7.1	PRJNA560070	Miracidium	SCORE	East Africa	Tanzania	Sekagi	-2.39005	33.0982	NA	2012-01-31	Homo sapiens	NA	7	MCF8AACD00034	Anouk Gouvras	1	NA
Sm.TZ_141.8.1	PRJNA560070	Miracidium	SCORE	East Africa	Tanzania	Sekagi	-2.39005	33.0982	NA	2012-01-31	Homo sapiens	NA	8	MCF8AACD00037	Honest Nagai	1	NA
Sm.TZ_141.9.2	PRJNA560070	Miracidium	SCORE	East Africa	Tanzania	Sekagi	-2.39005	33.0982	NA	2012-01-31	Homo sapiens	NA	9	MCF8AACD00039	Anouk Gouvras	2	NA
HR9		Adult		Caribbean	Puerto Rico	NA	NA	NA	male	1971	Mesocricetus auratus	male	NA	NA	NA	NA	NA
